# The Lateral Protein Cluster as a Key Component of Plant Cell Polarity

**DOI:** 10.64898/2026.08.17.745151

**Authors:** Akira Yoshinari, Keito Yunoki, Kei Ota, Karin Futami, Kazuki Motomura, Emi Mishiro-Sato, Reika Isoda, Atsushi Takeda, Jelmer J. Lindeboom, Satoshi Naramoto, Masayoshi Nakamura, Wolf B. Frommer

## Abstract

Cell polarity is an ancient organizing principle across kingdoms. As in animal epithelial cells, plant cells asymmetrically distribute proteins to establish functionally distinct membrane domains. In roots, radial polarity distinguishes inner and outer cell surfaces and supports directional nutrient transport, yet its molecular basis remains poorly understood. Here, we show that the leucine-rich repeat receptor-like kinases CaMRLK and IRK occupy complementary lateral plasma membrane domains in *Arabidopsis thaliana* roots. Polarity-guided proximity labeling identified previously uncharacterized proteins associated with inner-and outer-lateral domains. Clade VII LRR-RLKs, protein *S*-acyltransferases, SICK, IRKI1, and a distinct group of NPH3/RPT2-LIKEs assemble into the Lateral Protein Cluster (LPC) through multivalent interactions. LPC components are conserved across land plants, and disruption of NRL function impairs morphogenesis in Arabidopsis and *Marchantia polymorpha*. Together, these findings establish the LPC as an evolutionarily conserved molecular machinery linking radial cell polarity to plant morphogenesis.
