## Supplemental Table S2 for "The Lateral Protein Cluster as a Key Component of Plant Cell Polarity"

### Sheet: Table S2 ILPPs and OLPPs
ILPPs (CaMRLK proxitome)	Significance (FDR<0.1, S0=0.1)	–Log (p-value)	Fold Change (Log2)	Enrichment score [Log (p-value) x Fold change]	Representative gene	Col-0 WT 1	Col-0 WT 2	Col-0 WT 3	pSCR:DPK-TbID-GFP 1	pSCR:DPK-TbID-GFP 2	pSCR:DPK-TbID-GFP 3	pSCR:IRK-TbID-GFP 1	pSCR:IRK-TbID-GFP 2	pSCR:IRK-TbID-GFP 3	pSCR:GFP-GUS-TbID-GFP 1	pSCR:GFP-GUS-TbID-GFP 2	pSCR:GFP-GUS-TbID-GFP 3	Symbol	Full name	Polarity
	+	2.9969	-5.97449	17.9049	AT5G45800	21.8135	18.7891	13.5024	28.6737	29.1037	29.1265	22.9689	24.1823	21.8292	16.858	12.9958	21.8146	CaMRLK	Leucine-rich repeat protein kinase family protein	Polar (This study)
	+	3.20082	-5.50058	17.6064	AT5G52790	16.1998	13.9708	12.8406	19.1354	19.1389	19.4127	14.1391	14.4236	12.6226	13.5008	12.8378	13.4497	MGR5	CBS domain protein with a domain protein (DUF21)
	+	5.76444	-2.69292	15.5232	AT4G30620	19.8396	20.0755	19.6381	22.9576	22.9744	23.0194	20.4089	20.2178	20.2459	20.133	19.7147	19.9192	STCL	Putative BCR, YbaB family COG0718
	+	2.63017	-5.79106	15.2314	AT5G48830	12.3131	15.5474	14.7737	19.7016	19.1226	20.2153	12.3825	14.9986	14.2853	11.4525	14.4704	14.1376	AT5G48830	phosphoglycolate phosphatase
	+	3.85116	-3.253	12.5278	AT5G04550	20.0123	19.9971	20.2887	23.4916	23.8877	23.9219	20.3797	20.8739	20.2887	20.1613	19.9866	20.0013	PSI-LIKE3 (PSIL3)	type-1 restriction enzyme mjaxp r protein (DUF668)	Apolar (This study)
	+	2.97561	-3.98352	11.8534	AT3G23160	13.2707	14.1141	13.7957	22.7004	23.0588	23.0758	19.2755	19.541	18.0681	17.8513	18.5458	18.376	PSI-LIKE1 (PSIL1)	plant/protein (DUF668)	Apolar (This study)
	+	4.31146	-2.65441	11.4444	AT2G24020	19.5381	19.7016	20.1506	22.9989	23.0377	22.9392	20.4951	20.0593	20.4582	20.5309	20.2545	20.3094	STIC2	Putative BCR, YbaB family COG0718
	+	3.62288	-2.95698	10.7128	AT5G13800	15.9843	16.0751	16.2522	18.5976	19.0422	19.2345	16.0249	15.7408	16.2377	14.5455	15.1665	16.3007	PPH	pheophytinase
	+	3.43344	-2.33141	8.00476	AT1G13460	16.0576	16.5561	14.0158	19.0724	19.5989	19.6698	17.2605	17.1378	16.9485	17.2904	15.7891	16.2074	PP2AB'θ	Protein phosphatase 2A regulatory B subunit family protein	Apolar (This study)
	+	2.37838	-3.34261	7.95001	AT2G32800	14.2351	13.1835	14.519	16.1679	16.0406	17.7674	13.0759	13.4111	13.4611	14.6632	14.703	13.0912	AP4.3A	protein kinase family protein
	+	2.03217	-3.83729	7.79802	AT5G61670	15.7192	13.1154	14.1579	18.4836	18.8406	19.117	16.1474	15.3224	13.4594	16.0239	17.0283	16.4538	AT5G61670	orange protein
	+	4.52676	-1.64046	7.42596	ATCG00500	23.2222	23.254	23.092	24.8893	24.7333	24.7537	23.0476	23.1507	23.2566	23.221	23.1922	23.168	ACCD	putative beta subunit of carboxyltransferase subcomplex of acetyl-CoA carboxylase complex
	+	3.10675	-1.59974	4.97001	AT3G47210	19.6401	19.8992	19.9144	22.4114	22.8926	22.7304	21.018	21.2773	20.9399	20.0036	20.2088	20.1676	AT3G47210	hypothetical protein (DUF247)	Apolar (This study)
	+	3.3665	-1.44347	4.85945	AT2G39930	13.8765	14.0938	13.729	15.229	15.2864	15.2774	13.5538	13.949	13.9596	14.135	13.6525	14.0383	ISA1	isoamylase 1
	+	3.43879	-1.25968	4.33179	AT4G40050	19.5158	19.6082	19.589	21.2969	21.0886	21.015	19.7258	19.9636	19.9321	19.9838	19.8042	19.5726	SCAI-LIKE1 (SCAIL1)	signal transducer, putative (DUF3550/UPF0682)	Polar (This study)
	+	2.57529	-1.52372	3.92403	AT1G04530	19.0779	18.9934	18.8968	20.2042	20.6509	20.6677	18.9001	19.3143	18.7372	19.3197	19.5595	19.6309	TPR4	Tetratricopeptide repeat (TPR)-like superfamily protein
	+	2.28238	-1.67012	3.81184	AT1G11210	15.0815	16.2768	15.018	17.3573	17.4746	16.9917	15.3787	16.1318	15.3028	15.9379	16.1496	16.2167	AT1G11210	cotton fiber protein, putative (DUF761)
	+	4.75533	-0.779359	3.70611	AT5G08660	19.2258	19.5285	19.3696	20.4672	20.4655	20.4526	19.6487	19.6522	19.7464	19.612	19.6594	19.0254	PSI3	D-lactate dehydrogenase (DUF668)	Apolar (This study)
	+	3.24929	-1.12811	3.66555	AT2G28890	18.4557	18.5898	18.1698	19.5536	19.6346	19.6798	18.4089	18.7066	18.3681	17.9748	18.0686	18.6965	PLL4	poltergeist like 4
	+	2.25487	-1.29669	2.92386	AT2G23520	18.8174	19.4029	19.2254	20.8114	21.2877	21.0011	19.3787	20.0465	19.7848	19.1907	19.0786	19.1279	PLPDT1	Pyridoxal phosphate (PLP)-dependent transferases superfamily protein	Polar (This study)
	+	1.73829	-1.50377	2.61398	AT2G26350	14.0233	14.223	14.3775	15.8477	14.8778	15.0191	13.2537	13.9446	14.035	12.7066	13.6653	14.2579	PEX10	peroxin 10
	+	1.02982	-2.30907	2.37792	AT3G12220	12.016	13.2636	14.1177	15.8656	15.8761	14.4624	11.2207	14.2208	13.8354	11.5842	13.2725	12.3298	scpl16	serine carboxypeptidase-like 16
	+	1.99001	-1.13839	2.2654	AT1G18670	13.8641	15.0197	17.3051	19.0569	19.8583	19.5902	18.504	18.2254	18.3608	13.8481	14.8861	15.9694	IBS1	Protein kinase superfamily protein
	+	1.91597	-1.17914	2.2592	AT3G14590	18.5835	18.9524	18.5753	19.5677	20.2504	19.5948	18.3808	18.9085	18.5862	18.0814	18.9835	18.4018	NTMC2T6.2	Calcium-dependent lipid-binding (CaLB domain) family protein
	+	1.86306	-1.20048	2.23657	AT3G19670	16.8531	16.5394	16.3631	18.0582	17.1241	17.4719	16.2745	16.5231	16.2551	16.4257	16.8914	16.9916	PRP40B	pre-mRNA-processing protein 40B
	+	2.37858	-0.866819	2.0618	AT2G28070	17.7315	18.4089	17.8051	18.6351	18.6727	18.476	17.8384	17.885	17.46	16.8679	17.5607	17.7759	ABCG3	ABC-2 type transporter family protein
	+	2.28942	-0.891548	2.04112	AT1G66480	17.1161	17.2531	17.3025	18.6406	18.5715	18.9811	18.0347	17.718	17.7658	17.2745	17.3679	17.4586	AT1G66480	plastid movement impaired 2
	+	1.00239	-1.93603	1.94065	AT5G13070	16.5652	15.7886	16.1292	17.9088	17.7262	17.0986	16.2727	16.7349	13.918	16.3226	16.463	16.5463	AT5G13070	MSF1-like family protein
	+	1.67988	-1.14379	1.92142	AT1G71740	14.3989	14.2136	13.156	21.984	22.5382	22.5723	21.2329	21.6371	20.7932	18.2252	16.09	18.8493	AT1G71740	nucleolar protein
	+	2.96946	-0.642355	1.90745	AT1G23080	16.422	16.704	16.7308	17.5072	17.4573	17.5457	17.0015	16.8144	16.7672	16.8077	16.9369	16.861	PIN7	Auxin efflux carrier family protein
	+	2.04892	-0.923059	1.89127	AT4G26130	23.9756	24.1084	23.9534	24.8637	24.4742	24.4202	23.3935	23.792	23.8033	23.8707	24.1394	23.9574	AT4G26130	cotton fiber protein
	+	1.86517	-0.997782	1.86104	AT3G13690	17.2305	17.8416	17.3126	19.1393	19.4397	19.1233	18.2014	18.6229	17.8847	17.4603	17.6208	18.1559	AT3G13690	kinase with adenine nucleotide alpha hydrolases-like domain-containing protein
	+	2.37335	-0.77052	1.82871	AT5G25900	17.4506	17.1743	17.1893	17.8462	17.9547	18.0025	16.9224	17.2433	17.3261	17.217	17.1482	17.0807	GA3	GA requiring 3
	+	1.82083	-0.990043	1.8027	AT4G03100	13.5028	14.11	14.5712	15.2971	15.5308	15.9179	14.2817	14.668	14.826	13.9697	14.2692	13.8557	RopGAP2	Rho GTPase activating protein with PAK-box/P21-Rho-binding domain-containing protein
	+	1.45763	-1.23509	1.8003	AT3G24050	14.5508	14.912	13.8995	15.3159	16.385	16.1653	14.2799	14.9475	14.9334	14.56	14.4445	15.2185	GATA1	GATA transcription factor 1
	+	2.04697	-0.815383	1.66906	AT5G14720	21.6234	21.6393	21.6496	23.123	23.3366	23.3474	22.3046	22.7643	22.2921	21.7697	22.2214	22.1253	AT5G14720	Protein kinase superfamily protein
	+	1.0115	-1.62521	1.6439	AT2G20920	15.5808	16.0136	14.3194	18.0356	17.3994	17.9435	16.5366	17.2018	14.7644	14.2237	13.9151	16.9132	AT2G20920	chaperone (DUF3353)
	+	1.87098	-0.874178	1.63557	AT3G07980	16.8063	16.5491	16.6865	18.059	18.1206	18.04	16.9492	17.6069	17.041	16.4628	17.1977	16.9171	MAPKKK6	mitogen-activated protein kinase kinase kinase 6
	+	2.36177	-0.677253	1.59952	AT2G46225	17.4679	17.6861	17.9357	19.1468	18.9133	19.2793	18.4761	18.3443	18.4873	18.2341	18.1891	18.0719	ABIL1	ABI-1-like 1
	+	1.78165	-0.891595	1.58851	AT2G34150	12.8289	17.4929	18.9901	21.8124	22.0494	22.2645	21.1145	21.4835	20.8536	19.2922	19.7968	20.1409	SCAR1	SCAR family protein	Bipolar/Cell corners (Dyachok et al., 2008; This study)
	+	1.76863	-0.8643	1.52862	AT3G20015	17.0196	17.1678	16.8236	17.7916	17.834	17.3481	16.8399	17.0364	16.5045	16.411	16.2468	16.4124	AT3G20015	Eukaryotic aspartyl protease family protein
	+	1.38433	-1.07919	1.49396	AT1G80640	14.0025	13.7454	14.3375	16.7655	17.1167	16.823	16.1278	16.2099	15.1299	14.8188	14.0352	15.2892	AT1G80640	Protein kinase superfamily protein
	+	1.80034	-0.782078	1.40801	AT1G56720	15.3795	17.0024	15.8768	18.5476	19.003	18.9068	18.1741	18.1728	17.7643	16.2091	15.7534	16.7021	IPCK6	Protein kinase superfamily protein
	+	1.64367	-0.851072	1.39888	AT4G37100	19.1919	19.4438	19.6954	20.2613	20.6659	20.6805	19.3637	20.0285	19.6622	19.3733	19.5134	19.4493	PLPDT2	Pyridoxal phosphate (PLP)-dependent transferases superfamily protein	Polar (This study)
	+	1.83253	-0.748978	1.37253	AT1G53470	22.6036	22.8039	22.4437	23.7223	23.9362	24.2685	23.1756	23.3999	23.1046	22.5667	22.7883	22.9141	MSL4	mechanosensitive channel of small conductance-like 4	Apolar (This study)
	+	1.83572	-0.668798	1.22772	AT2G01420	17.5398	18.157	17.7897	19.6284	19.5782	19.6342	18.6875	19.242	18.9049	18.0567	18.2064	18.245	PIN4	Auxin efflux carrier family protein
	+	1.41345	-0.865022	1.22267	AT1G75370	18.0827	16.4982	17.7444	19.1143	19.6598	19.5135	18.7232	18.1038	18.8655	13.7748	17.3141	14.0481	SFH5	Sec14p-like phosphatidylinositol transfer family protein
	+	1.59907	-0.750202	1.19963	AT1G21600	15.6632	14.9518	16.6623	16.8795	17.0836	17.4288	16.2562	16.6664	16.2187	16.273	16.0261	16.1702	PTAC6	plastid transcriptionally active 6
	+	1.45355	-0.814699	1.18421	AT1G67440	17.8639	18.7674	18.4031	19.1467	19.1767	19.5135	18.0272	18.819	18.5467	17.4796	18.2688	18.1171	emb1688	Minichromosome maintenance (MCM2/3/5) family protein
	+	1.6796	-0.700188	1.17604	AT1G29170	18.5688	19.195	19.8369	21.939	22.0695	22.2448	21.2279	21.719	21.2059	19.7319	20.2369	20.6521	SCAR2/WAVE3	SCAR family protein
	+	1.8096	-0.647088	1.17097	AT2G24430	14.6484	15.3359	14.5399	15.7237	15.6023	15.5429	15.1628	15.0873	14.6776	14.5588	14.9585	14.6942	NAC038	NAC domain containing protein 38
	+	2.20334	-0.522076	1.15031	AT3G09320	17.676	18.0693	16.8072	19.0236	19.1675	19.237	18.6487	18.7374	18.4756	17.5688	17.3799	17.5739	PAT16	DHHC-type zinc finger family protein
	+	1.76815	-0.641596	1.13444	AT2G46535	16.6637	17.0638	16.7237	17.8945	18.4174	18.0503	17.5731	17.4657	17.3986	16.7408	17.1077	17.1107	AT2G46535	uncharacterized protein
	+	1.95727	-0.577103	1.12955	AT1G66340	17.4321	17.3555	17.4116	19.0546	19.4656	19.2735	18.788	18.6305	18.6439	17.8918	17.9991	18.1403	ETR1	Signal transduction histidine kinase, hybrid-type, ethylene sensor
	+	1.53488	-0.698715	1.07245	AT1G50660	18.0086	17.9424	18.1229	18.8924	19.2057	19.2436	18.0819	18.6906	18.4731	17.4939	17.6902	17.7208	AT1G50660	actin cytoskeleton-regulatory complex pan-like protein
	+	1.4204	-0.713736	1.01379	AT1G13170	16.5841	16.6488	17.0848	17.93	18.0776	18.4044	17.2219	17.7978	17.2511	17.0568	17.4693	17.2381	ORP1D	OSBP(oxysterol binding protein)-related protein 1D
	+	1.67611	-0.601507	1.00819	AT1G20760	22.4535	22.7115	22.5887	23.6162	23.7522	23.7199	22.9635	23.409	22.9113	22.663	22.9283	22.8924	EH1	Calcium-binding EF hand family protein
	+	1.56594	-0.640962	1.00371	AT3G13530	23.1427	23.1038	23.4121	24.4721	24.9562	24.8334	23.987	24.3523	23.9996	23.2275	23.5085	23.4413	MAPKKK7	mitogen-activated protein kinase kinase kinase 7
	+	1.13711	-0.841136	0.956469	AT2G23700	14.3843	13.9275	14.8374	19.2356	20.0492	20.0177	19.0906	19.2054	18.4832	11.6052	17.2859	13.9029	UCHIGAWA (UCG)	Itga6 (Protein of unknown function, DUF547)	Polar (This study)
	+	1.10906	-0.856054	0.949418	AT2G05755	20.1444	21.0067	20.3798	21.324	21.5399	21.6419	20.0469	20.6296	21.2613	20.46	20.8138	20.8997	AT2G05755	Nodulin MtN21 /EamA-like transporter family protein
	+	2.53601	-0.367244	0.931336	AT4G27120	21.0446	21.1046	21.4061	21.7744	21.8625	21.8909	21.4038	21.5568	21.4654	21.0894	21.1682	21.2672	DDRGK1	DDRGK domain protein
	+	1.61253	-0.536216	0.864663	AT4G24100	23.5973	23.6513	23.6759	24.8865	24.8906	24.9467	24.2739	24.6681	24.1732	23.8427	23.9885	24.0167	TOI5	Protein kinase superfamily protein
	+	1.73049	-0.499227	0.863907	AT3G44400	11.7835	11.9542	11.8068	13.1993	12.8331	13.0684	12.4287	12.4971	12.6774	11.9633	12.0178	12.25	AT3G44400	Disease resistance protein (TIR-NBS-LRR class) family
	+	1.34358	-0.637768	0.856893	AT4G10730	19.6632	19.3399	19.4787	20.8623	20.9457	21.1401	20.2097	20.7499	20.0752	19.5425	19.603	19.8156	TOI4	Protein kinase superfamily protein
	+	1.2562	-0.679284	0.85332	AT2G25430	22.163	22.391	22.1598	24.4426	24.8177	24.8952	23.8445	24.4625	23.8107	23.3668	23.9037	24.0001	PICALM4a	epsin N-terminal homology (ENTH) domain-containing protein / clathrin assembly protein-like protein
	+	1.15214	-0.709838	0.817829	AT3G56410	18.3672	18.3383	18.8905	19.0238	19.6079	19.4659	18.4421	19.1161	18.4099	18.285	17.9609	18.677	AT3G56410	hypothetical protein (DUF3133)
	+	1.5156	-0.535163	0.811096	AT3G05050	20.638	20.5036	20.6956	22.3047	22.4497	22.3745	21.7675	22.1436	21.6123	20.5364	20.6819	20.5043	CDKL8	Protein kinase superfamily protein
	+	2.09241	-0.344257	0.720329	AT3G53390	19.1766	19.3467	19.6178	19.7557	19.9009	19.8122	19.4036	19.5887	19.4437	19.0854	19.2289	19.1743	AT3G53390	Transducin/WD40 repeat-like superfamily protein
	+	1.90219	-0.363873	0.692156	AT3G21865	20.6392	20.9044	20.641	22.1619	22.2804	22.2035	21.8801	21.9679	21.7061	21.4659	21.3395	21.0964	PEX22	peroxin 22
	+	1.41777	-0.463852	0.657636	AT1G76070	19.1137	18.8602	19.2303	19.4164	19.7569	19.6281	18.9622	19.3551	19.0924	18.8639	18.9222	18.9233	AT1G76070	uncharacterized protein
	+	1.43836	-0.449215	0.646132	AT3G26600	17.7348	17.7302	18.4653	20.6675	20.6702	20.9248	20.152	20.5359	20.227	18.5947	18.0616	18.5312	ARO4	armadillo repeat only 4
	+	1.16939	-0.529682	0.619407	AT1G58420	16.3802	16.3629	15.3888	18.429	18.6838	18.8732	17.9432	18.471	17.9827	16.3785	16.902	14.4097	AT1G58420	Uncharacterized conserved protein UCP031279
	+	1.24846	-0.488401	0.60975	AT4G18820	19.0313	19.2312	19.2707	20.5944	20.9304	20.8698	20.2649	20.5923	20.0722	18.9002	19.0668	19.4984	AT4G18820	AAA-type ATPase family protein
	+	1.04561	-0.579888	0.606335	AT1G78610	21.662	21.6968	21.8198	22.4922	22.8943	23.0882	22.2387	22.5816	21.9147	21.9515	21.9085	21.4284	MSL6	mechanosensitive channel of small conductance-like 6
	+	1.45253	-0.414387	0.601912	AT3G23750	23.5001	23.7372	23.4024	25.4292	25.4542	25.6131	25.055	25.3043	24.8941	23.4133	23.5166	23.6211	TMK4	Leucine-rich repeat protein kinase family protein
	+	1.30551	-0.438892	0.572978	AT2G30990	16.4378	16.9325	16.4859	18.298	18.0938	18.1071	17.9661	17.7445	17.4715	17.4963	17.3948	17.5836	AT2G30990	arginine N-methyltransferase, putative (DUF688)
	+	1.25955	-0.446355	0.562207	AT1G70940	20.1259	20.0848	19.7377	20.7012	21.0301	20.7261	20.202	20.6242	20.2921	20.2006	20.2209	19.9638	PIN3	Auxin efflux carrier family protein	Polar (Marhavý et al., 2012)
	+	1.77578	-0.302722	0.537567	AT1G52320	17.6007	18.058	17.9566	18.7936	18.6898	18.8218	18.596	18.3976	18.4034	18.2678	18.1961	18.0701	AT1G52320	kinesin-like protein
	+	1.30822	-0.365877	0.478646	AT5G23450	18.3603	18.2317	18.5753	19.15	19.2867	19.0862	18.7007	19.042	18.6826	18.2592	18.4371	18.0581	LCBK1	long-chain base (LCB) kinase 1
OLPPs (IRK proxitome)	Significance (FDR<0.1, S0=0.1)	–Log (p-value)	Fold Change (Log2)	Enrichment score [Log (p-value) x Fold change]	Representative gene	Col-0 WT 1	Col-0 WT 2	Col-0 WT 3	pSCR:DPK-TbID-GFP 1	pSCR:DPK-TbID-GFP 2	pSCR:DPK-TbID-GFP 3	pSCR:IRK-TbID-GFP 1	pSCR:IRK-TbID-GFP 2	pSCR:IRK-TbID-GFP 3	pSCR:GFP-GUS-TbID-GFP 1	pSCR:GFP-GUS-TbID-GFP 2	pSCR:GFP-GUS-TbID-GFP 3	Symbol	Full name	Polarity
	+	5.5548	7.18668	39.9206	AT3G56370	18.7858	19.2248	19.0639	19.6433	19.2797	19.2052	26.5408	26.7985	26.349	19.3255	19.2575	19.2341	IRK	Leucine-rich repeat protein kinase family protein	Polar (Campos et al., 2020)
	+	4.26488	4.09539	17.4663	AT3G44820	19.1067	19.4882	19.5485	19.3787	19.649	19.4576	23.5805	23.9609	23.23	19.2449	18.2601	18.1594	NRL16	Phototropic-responsive NPH3 family protein	Polar (This study)
	+	3.94942	3.441	13.59	AT1G69420	19.4166	19.8237	20.0689	21.226	21.2416	21.2391	24.6954	25.0617	24.2727	19.7938	19.8926	19.6378	PAT22	DHHC-type zinc finger family protein	Polar (This study)
	+	3.54222	3.75437	13.2988	AT1G30440	18.8969	19.3435	18.9324	18.6989	19.5309	19.0291	22.6941	23.2421	22.5858	19.1074	18.7425	18.8289	NRL2	Phototropic-responsive NPH3 family protein	Polar (This study)
	+	3.39183	3.10168	10.5204	AT5G12900	21.6812	22.0556	21.0416	22.5456	22.8151	22.4409	25.5774	26.2062	25.323	21.5722	20.8397	22.0828	IRKI1	DNA double-strand break repair RAD50 ATPase	Apolar (This study)
	+	3.84018	2.15619	8.28015	AT1G11330	17.8153	17.6882	17.7409	18.3367	18.259	18.515	20.4002	20.7906	20.3885	17.7997	17.4873	18.3458	AT1G11330	S-locus lectin protein kinase family protein
	+	2.88819	2.51463	7.26275	AT4G15080	21.7917	21.8539	22.2428	21.7401	22.3207	22.0262	24.4869	25.026	24.118	21.3397	21.5414	21.7991	PAT19	DHHC-type zinc finger family protein	Polar (This study)
	+	3.50173	2.01298	7.04891	AT4G29520	20.1381	20.4382	20.1537	20.03	20.1534	20.3681	22.2132	22.4351	21.9421	20.3355	20.1521	20.3964	AT4G29520	nucleophosmin
	+	3.03083	2.28055	6.91195	AT1G07570	15.1454	13.9142	15.4921	14.4636	13.9417	13.5829	16.253	16.2093	16.3676	14.8162	13.2998	13.8089	APK1A	Protein kinase superfamily protein
	+	2.94009	2.29481	6.74695	AT2G40980	20.3493	20.7221	20.651	20.6443	20.744	20.5845	22.7955	23.4826	22.5791	20.4138	20.6032	20.7643	SICK	Protein kinase superfamily protein	Polar (Pukhovaya et al.)
	+	3.12566	2.09033	6.53366	AT1G61590	19.1358	19.1218	19.5232	20.7137	21.2112	21.0299	23.0229	23.3957	22.8071	21.5407	21.2642	21.7102	SGN1/PBL15	Protein kinase superfamily protein	Polar (Alassimone et al., 2016)
	+	2.6738	2.3823	6.36979	AT5G66560	17.6947	17.3697	17.9806	17.1667	18.1844	17.8097	20.0141	20.4122	19.8813	17.0532	17.5189	17.4369	NRL29	Phototropic-responsive NPH3 family protein	Polar (This study)
	+	3.00398	2.09724	6.30008	AT5G48800	18.028	18.2801	18.4678	18.4768	18.7143	17.9131	20.3778	20.5546	20.4636	18.3532	18.3466	18.1808	NRL28	Phototropic-responsive NPH3 family protein	Apolar (This study)
	+	3.00379	2.02313	6.07707	AT3G22180	19.5668	19.5413	19.4115	19.9042	19.6067	19.8435	21.708	22.2221	21.4936	18.9125	19.5258	19.1487	PAT20	DHHC-type zinc finger family protein	Polar (This study)
	+	2.23998	2.44872	5.48508	AT3G04860	14.4346	14.1521	13.8878	15.1065	13.7538	15.1209	17.1783	17.0986	17.0504	13.9322	14.1923	14.0916	AT3G04860	hypothetical protein (DUF868)
	+	2.88977	1.82512	5.27419	AT5G44100	20.0105	19.7908	19.938	20.1807	20.225	20.0108	21.8327	22.3877	21.6714	19.7164	20.0706	20.0973	CKL7	casein kinase I-like 7	Apolar (This study)
	+	2.54773	1.77152	4.51336	AT5G37790	14.5913	13.7508	14.6732	20.3953	20.7949	20.746	22.483	22.7959	21.972	17.363	17.9946	17.694	RLCK-VI B1	Protein kinase superfamily protein	Apolar (This study)
	+	2.59307	1.62372	4.21043	AT1G11300	19.4366	18.7748	19.232	19.6558	19.8748	19.8982	21.3179	21.8747	21.1073	18.8987	18.8625	18.7244	AT1G11300	G-type lectin S-receptor-like Serine/Threonine-kinase
	+	1.28939	2.9825	3.84562	AT1G75710	14.9711	15.6249	13.4564	13.9845	17.3542	14.3978	18.4733	18.4295	17.7812	14.6294	13.6246	15.1946	AT1G75710	C2H2-like zinc finger protein
	+	2.43585	1.42494	3.47093	AT5G01890	13.3244	13.379	13.1541	13.2274	13.309	13.3154	14.312	15.1158	14.6989	13.4921	12.4847	13.5576	PXC2/CANAR	Leucine-rich receptor-like protein kinase family protein	Polar (Goff et al., 2021)
	+	2.23313	1.43567	3.20603	AT4G15780	16.6849	16.238	16.8143	17.2631	18.0353	17.7724	19.0994	19.3853	18.8932	15.6894	15.8211	16.4872	VAMP724	vesicle-associated membrane protein 724
	+	2.39168	1.25304	2.99687	AT1G72710	20.8913	21.0147	21.1676	21.3945	21.5703	21.3537	22.5639	23.0861	22.4276	21.0202	21.2365	21.2486	CKL2	casein kinase 1-like protein 2
	+	2.53581	1.05661	2.67938	AT4G26100	19.7034	19.7878	19.9129	20.2691	20.1397	20.1677	21.1327	21.5615	21.0522	19.7895	19.925	20.0758	CK1	casein kinase 1
	+	2.22494	1.13657	2.5288	AT5G56460	20.3297	20.5272	20.2809	22.1511	22.4912	22.5788	23.4394	23.8734	23.318	20.4985	20.5374	21.1493	AT5G56460	Protein kinase superfamily protein
	+	3.76666	0.657524	2.47667	AT1G64910	14.5884	14.922	14.5835	14.4473	14.5261	14.397	15.0633	15.1103	15.1693	14.6814	14.2834	14.4376	AT1G64910	UDP-Glycosyltransferase superfamily protein
	+	0.827886	2.96987	2.45872	AT5G54590	17.1231	14.0213	15.653	13.1609	15.5812	18.7264	18.0173	19.4179	18.9428	15.2188	16.7623	15.8477	CRLK1	Protein kinase superfamily protein
	+	1.06804	2.26064	2.41446	AT1G70140	13.4879	14.768	14.6087	18.2105	17.9088	15.1873	19.133	19.8732	19.0823	16.7285	17.5995	17.463	FH8	formin 8
	+	2.06774	1.15008	2.37808	AT4G28540	20.2534	20.5396	20.5878	21.1948	20.9116	20.7271	21.8022	22.4678	22.0137	20.4532	20.5469	20.6007	CKL6	casein kinase I-like 6
	+	2.0727	1.08127	2.24115	AT1G11130	21.0659	20.7172	21.012	21.3493	20.9002	20.9123	22.1959	22.3914	21.8183	21.3721	20.3966	20.6523	SUB	Leucine-rich repeat protein kinase family protein
	+	1.76472	1.13431	2.00173	AT5G01020	16.1364	16.9596	16.5841	17.6113	17.8657	18.3187	19.1724	19.3505	18.6757	16.0333	16.5849	15.8108	AT5G01020	Protein kinase superfamily protein
	+	2.2766	0.826631	1.88191	AT1G25390	20.015	20.3815	20.9397	20.9901	21.0461	21.2516	21.972	22.1139	21.6817	19.9038	19.6512	20.6212	AT1G25390	Protein kinase superfamily protein
	+	2.1758	0.806815	1.75547	AT3G60250	21.0586	21.3836	21.3685	21.5375	21.5951	21.6088	22.2177	22.6961	22.2481	20.8275	21.3173	21.3712	CKB3	casein kinase II beta chain 3
	+	1.83813	0.954537	1.75457	AT2G46700	18.1011	18.5991	18.5233	18.3653	18.2822	18.9641	19.5678	19.5865	19.3209	17.9125	18.3716	18.6135	CRK3	CDPK-related kinase 3
	+	1.34072	1.27916	1.715	AT4G32860	14.1605	13.6825	15.1006	15.3426	14.4279	13.8816	15.6522	16.0886	15.7489	13.2115	14.2594	13.3193	AT4G32860	Avr9/Cf-9 rapidly elicited protein
	+	1.79736	0.952986	1.71286	AT5G64330	20.5816	20.3383	20.479	22.4626	22.7453	22.804	23.5644	24.0181	23.2883	21.1889	21.2782	21.4406	NPH3	Phototropic-responsive NPH3 family protein	Apolar (This study)
	+	1.62477	0.96361	1.56565	AT4G30400	15.1711	14.7408	18.0795	18.489	19.0022	18.5242	19.93	19.759	19.2173	14.8216	14.1399	14.8185	AT4G30400	RING/U-box superfamily protein
	+	1.49805	1.01291	1.51738	AT5G57015	15.9803	16.8879	16.0767	16.6129	16.7626	16.0035	17.4591	17.8426	17.116	16.4107	15.9865	16.1796	ckl12	casein kinase I-like 12
	+	1.8264	0.826204	1.50898	AT1G65710	13.9411	14.3418	13.2705	18.4833	18.492	18.8346	19.5946	19.595	19.0989	13.3685	14.5	13.6726	AT1G65710	serine/arginine repetitive matrix-like protein
	+	1.43724	1.04169	1.49715	AT2G22680	14.7663	14.8477	15.0525	15.4344	14.7815	14.7477	15.9265	16.5088	15.6533	14.8578	14.654	14.8543	WAVH1	Zinc finger (C3HC4-type RING finger) family protein
	+	1.54205	0.922504	1.42254	AT4G35600	19.4347	19.9952	18.7536	22.1445	22.4075	22.5594	23.2017	23.7604	22.9169	20.3638	20.1656	20.5727	CST	Protein kinase superfamily protein
	+	1.51911	0.92377	1.40331	AT5G15730	14.2164	14.7078	14.2415	17.2134	17.6819	17.9455	18.5505	18.8457	18.2159	16.5353	17.0349	16.6077	CRLK2	Protein kinase superfamily protein
	+	1.48437	0.888739	1.31921	AT1G53050	17.2359	17.8459	17.7945	18.6455	18.8129	18.7115	19.5292	20.121	19.1859	17.3604	17.7223	17.8425	AT1G53050	Protein kinase superfamily protein
	+	1.31098	0.952142	1.24824	AT4G38050	16.1385	16.2102	16.271	16.8125	17.0051	17.82	18.0771	18.4438	17.9732	15.8065	15.8674	16.5306	AT4G38050	Xanthine/uracil permease family protein
	+	1.72559	0.695698	1.20049	AT3G01300	19.1071	19.0159	19.0837	20.3238	20.6114	20.5808	21.0353	21.5164	21.0514	19.4663	19.017	19.4873	AT3G01300	Protein kinase superfamily protein
	+	1.85495	0.645885	1.19808	AT5G24430	18.4272	17.9885	18.1838	18.2418	18.3271	18.4608	18.7966	19.2637	18.9071	18.6936	18.2716	18.246	AT5G24430	Calcium-dependent protein kinase (CDPK) family protein
	+	1.3151	0.907509	1.19347	AT1G45207	16.3538	15.9978	16.4031	18.133	17.8163	17.1211	18.7626	18.6731	18.3572	16.7553	16.4731	16.6996	AT1G45207	Remorin family protein
	+	1.06087	1.12039	1.18858	AT1G62950	13.9899	14.1266	14.6152	14.8024	14.6107	14.8447	15.145	16.8079	15.6661	14.5343	14.9705	13.706	SITK2	leucine-rich repeat transmembrane protein kinase family protein	Polar (This study)
	+	1.39622	0.755765	1.05522	AT4G35730	17.9391	17.5453	17.2829	18.7994	19.045	19.3803	19.8176	20.1627	19.5118	17.6183	17.7455	17.7399	AT4G35730	Regulator of Vps4 activity in the MVB pathway protein
	+	1.49536	0.683218	1.02166	AT5G16000	17.5885	17.6313	17.4812	17.5718	17.9736	18.0074	18.4853	18.83	18.2872	17.7311	17.6671	17.6286	NIK1	NSP-interacting kinase 1
	+	1.45912	0.693207	1.01147	AT1G63850	18.2584	18.1992	19.1378	21.3166	21.1658	21.5043	21.9175	22.4045	21.7444	19.945	20.1684	20.5081	AT1G63850	BTB/POZ domain-containing protein
	+	1.42618	0.697089	0.994176	AT3G05710	12.9389	12.812	12.5299	13.0778	12.7994	12.9184	13.7915	13.8881	13.2073	13.1189	12.2627	12.4828	SYP43	syntaxin of plants 43
	+	1.69923	0.574883	0.976857	AT1G08560	18.2564	17.8554	17.9203	18.7308	18.3215	18.7601	19.2077	19.264	19.0654	17.8769	17.6885	18.0175	SYP111	syntaxin of plants 111
	+	1.09831	0.728804	0.80045	AT5G17420	14.4321	14.9715	15.4611	15.2355	14.9706	15.951	16.2145	15.8991	16.23	14.672	14.6649	14.5423	IRX3	Cellulose synthase family protein
	+	0.971465	0.808207	0.785145	AT1G30320	11.7531	12.4719	12.4022	12.1966	13.0663	12.2191	13.7869	13.2436	12.8761	11.6988	11.8808	12.2278	AT1G30320	Remorin family protein
	+	1.18372	0.648015	0.767069	AT4G39900	13.859	13.0158	15.1363	17.3855	17.486	17.3102	17.8727	18.5382	17.7149	14.2928	13.6979	14.0806	AT4G39900	adenine deaminase
	+	1.81082	0.415099	0.75167	AT2G41140	18.8521	18.9224	19.2396	19.7826	19.5485	19.5678	19.9662	20.1869	19.9911	19.5684	19.2323	19.0924	CRK1	CDPK-related kinase 1
	+	1.55987	0.480487	0.749498	AT4G39400	18.127	18.921	18.1576	18.9684	19.0591	18.6868	19.2371	19.5378	19.3809	18.1425	18.0594	18.4369	BRI1	Leucine-rich receptor-like protein kinase family protein	Apolar (Feraru et al., 2011)
	+	1.25713	0.5691	0.715434	AT5G12150	19.564	19.817	19.7674	21.1409	21.3476	21.3349	21.8492	22.19	21.4915	20.0505	20.3759	20.3042	PHGAP1	Rho GTPase activation protein (RhoGAP) with PH domain-containing protein	Apolar (This study)
	+	1.08142	0.633192	0.684745	AT3G15095	14.6176	18.3085	14.4065	18.6934	19.4664	18.8891	19.5536	19.9402	19.4547	18.4074	18.1501	18.5881	HCF243	Serine/Threonine-kinase pakA-like protein
	+	1.31412	0.496035	0.651847	AT3G28690	16.7304	17.0132	16.7112	17.8691	17.8018	17.9253	18.1932	18.7076	18.1834	16.9268	16.9114	17.1093	AT3G28690	Protein kinase superfamily protein
	+	1.11187	0.568863	0.632504	AT2G07180	17.9042	17.6472	18.0656	18.9175	19.0937	19.3864	19.6309	20.074	19.3992	18.2825	18.3661	18.4142	AT2G07180	Protein kinase superfamily protein
	+	1.18532	0.510271	0.604836	AT2G38070	15.0967	14.9322	15.3374	16.7601	16.6422	16.9374	17.3121	17.5962	16.9623	15.3794	15.9476	15.3453	AT2G38070	LOW protein: UPF0503-like protein, putative (DUF740)
	+	1.19742	0.504504	0.604103	AT2G02800	20.4505	20.9541	20.8974	21.0256	20.6213	21.2415	21.3627	21.6214	21.4179	20.5421	20.8595	20.826	APK2B	protein kinase 2B
	+	1.05658	0.550476	0.581623	AT4G20940	18.6049	19.0428	18.8802	20.2169	20.6824	20.7227	20.8467	21.45	20.9768	18.5275	18.7286	19.0622	GHR1	Leucine-rich receptor-like protein kinase family protein
	+	1.18197	0.451065	0.533147	AT5G65460	21.8502	21.9571	21.8741	22.296	22.6114	22.5664	22.9004	23.2205	22.7061	22.1896	22.1554	22.4078	KAC2	kinesin like protein for actin based chloroplast movement 2
	+	1.27869	0.379703	0.485524	AT1G04150	13.1785	13.6022	14.6387	23.8649	23.8745	24.1731	24.343	24.5199	24.1887	22.7847	22.9958	23.3279	AT1G04150	C2 calcium/lipid-binding plant phosphoribosyltransferase family protein
