## Supplemental Table S4 for "The Lateral Protein Cluster as a Key Component of Plant Cell Polarity"

### Sheet: Comparison | Co-IP interactors
Classification	Number of proteins	Representative gene AGI code	Gene name
Proteins identified in all the Co-IP (PAT19, IRKI1, and NRL2)	46	AT1G02880	TPK1		LPC components
		AT1G08370	DCP1
		AT1G12460	SITK1
		AT1G21310	EXT3
		AT1G30440	NRL2
		AT1G30490	PHV
		AT1G31440	SH3P1
		AT1G52570	PLDALPHA2
		AT1G62950	SITK2
		AT1G63670	TRM12
		AT1G75710	BRON
		AT2G18760	CHR8
		AT2G25760	PPK4
		AT2G40980	SICK
		AT3G01260	AT3G01260
		AT3G06550	RWA2
		AT3G07070	PBL26
		AT3G08570	NRL10
		AT3G09260	PYK10
		AT3G13670	PPK1
		AT3G14220	GLP64
		AT3G19670	PRP40B
		AT3G21430	ALY3
		AT3G21670	NPF6.4
		AT3G22104	NRL14
		AT3G22180	PAT20
		AT3G29410	TPS25
		AT3G44820	NRL16
		AT3G48710	DEK1
		AT3G63460	SEC31b
		AT4G09770	AT4G09770
		AT4G14300	AT4G14300
		AT4G14920	AT4G14920
		AT4G22745	MBD1
		AT4G23130	CRK5
		AT4G26630	DEK3
		AT4G28300	FLOE1
		AT5G12900	IRKI1
		AT5G17510	BRIP2
		AT5G18190	PPK2
		AT5G28650	WRKY74
		AT5G47870	RAD52-2
		AT5G58950	RAF36
		AT5G61590	DEWAX1
		AT5G64430	AT5G64430
		AT5G66560	NRL29
Proteins identified in all the Co-IP (PAT19 and NRL2) but not in the Co-IP (IRKI1).	21	AT1G05150	AT1G05150
		AT1G18660	LON6
		AT1G55270	SAGL1
		AT1G69420	PAT22
		AT1G76930	EXT4
		AT2G26530	AR781
		AT2G26770	SCAB1
		AT2G28660	AT2G28660
		AT2G32450	AT2G32450
		AT3G26730	AT3G26730
		AT3G50840	NRL19
		AT3G51990	AT3G51990
		AT3G56370	IRK
		AT4G09780	AT4G09780
		AT4G15080	PAT19
		AT4G24280	cpHsc70-1
		AT5G01890	PXC2/CANAR
		AT5G08440	AT5G08440
		AT5G42350	CFK1
		AT5G43520	AT5G43520
		AT5G59560	SRR1
Proteins identified in all the Co-IP (IRKI1 and NRL2) but not in the Co-IP (PAT19).	43	AT1G01110	IQD18
		AT1G07310	AT1G07310
		AT1G14380	IQD28
		AT1G17140	ICR1
		AT1G24310	AT1G24310
		AT1G28210	ATJ1
		AT1G33790	AT1G33790
		AT1G54030	MVP1
		AT1G66270	BGLU21
		AT1G68450	PDE337
		AT2G02170	AT2G02170
		AT2G04170	AT2G04170
		AT2G22740	SUVH6
		AT2G23520	AT2G23520
		AT2G25970	AT2G25970
		AT2G37150	AT2G37150
		AT2G44430	AT2G44430
		AT3G01560	AT3G01560
		AT3G03940	AT3G03940
		AT3G04670	WRKY39
		AT3G12250	TGA6
		AT3G15000	RIP1
		AT3G15730	PLDALPHA1
		AT3G16420	PBP1
		AT3G16430	JAL31
		AT3G16470	JR1
		AT3G20380	AT3G20380
		AT3G21215	AT3G21215
		AT3G49490	AT3G49490
		AT3G66652	AT3G66652
		AT5G12150	AT5G12150
		AT5G14540	AT5G14540
		AT5G16780	DOT2
		AT5G17370	AT5G17370
		AT5G19390	AT5G19390
		AT5G26280	AT5G26280
		AT5G26610	AT5G26610
		AT5G35790	G6PD1
		AT5G48800	AT5G48800
		AT5G54780	AT5G54780
		AT5G56140	AT5G56140
		AT5G61570	AT5G61570
		AT5G65770	LINC4
Proteins identified in all the Co-IP (IRKI1 and PAT19) but not in the Co-IP (NRL2).	202	AT1G02140	MAGO
		AT1G04300	AT1G04300
		AT1G04860	UBP2
		AT1G04970	AT1G04970
		AT1G05190	emb2394
		AT1G05830	ATX2
		AT1G09470	AT1G09470
		AT1G12220	RPS5
		AT1G12910	ATAN11
		AT1G15230	AT1G15230
		AT1G17560	HLL
		AT1G17880	BTF3
		AT1G18450	ARP4
		AT1G19800	ABCI14
		AT1G20580	AT1G20580
		AT1G20670	AT1G20670
		AT1G21200	AT1G21200
		AT1G23860	RSZ21
		AT1G24090	AT1G24090
		AT1G26740	AT1G26740
		AT1G28420	HB-1
		AT1G29070	AT1G29070
		AT1G29220	AT1G29220
		AT1G30480	DRT111
		AT1G32810	AT1G32810
		AT1G33140	PGY2
		AT1G43860	AT1G43860
		AT1G48830	AT1G48830
		AT1G52080	AR791
		AT1G54390	ING2
		AT1G56460	AT1G56460
		AT1G67580	AT1G67580
		AT1G70200	AT1G70200
		AT1G73330	DR4
		AT1G73940	AT1G73940
		AT1G75560	AT1G75560
		AT1G75860	AT1G75860
		AT1G76720	AT1G76720
		AT1G79730	ELF7
		AT1G80260	emb1427
		AT2G04520	AT2G04520
		AT2G16485	NERD
		AT2G17150	AT2G17150
		AT2G18196	AT2G18196
		AT2G18740	AT2G18740
		AT2G19490	RECA2
		AT2G19740	AT2G19740
		AT2G24830	AT2G24830
		AT2G25930	ELF3
		AT2G26430	RCY1
		AT2G27610	AT2G27610
		AT2G28120	AT2G28120
		AT2G30800	HVT1
		AT2G33410	AT2G33410
		AT2G34710	PHB
		AT2G35530	bZIP16
		AT2G37080	RIP2
		AT2G37480	AT2G37480
		AT2G38580	AT2G38580
		AT2G41080	AT2G41080
		AT2G43550	AT2G43550
		AT2G44065	AT2G44065
		AT2G45950	SK20
		AT2G46020	BRM
		AT2G46200	AT2G46200
		AT2G47210	AT2G47210
		AT2G47580	U1A
		AT2G47820	AT2G47820
		AT2G47850	AT2G47850
		AT3G01320	SNL1
		AT3G02190	AT3G02190
		AT3G03460	AT3G03460
		AT3G04160	AT3G04160
		AT3G04590	AT3G04590
		AT3G04710	TPR10
		AT3G05220	AT3G05220
		AT3G05380	ALY2
		AT3G05560	AT3G05560
		AT3G06400	CHR11
		AT3G07220	FHA2
		AT3G07590	AT3G07590
		AT3G07800	TK1a
		AT3G08620	AT3G08620
		AT3G11500	AT3G11500
		AT3G13990	AT3G13990
		AT3G14980	ROS4
		AT3G15210	ERF4
		AT3G17450	AT3G17450
		AT3G19080	AT3G19080
		AT3G19430	AT3G19430
		AT3G19660	AT3G19660
		AT3G20550	DDL
		AT3G20640	AT3G20640
		AT3G21060	RBL
		AT3G21290	AT3G21290
		AT3G22380	TIC
		AT3G24870	AT3G24870
		AT3G29575	AFP3
		AT3G43240	AT3G43240
		AT3G44890	RPL9
		AT3G45830	AT3G45830
		AT3G47120	AT3G47120
		AT3G47890	AT3G47890
		AT3G48430	REF6
		AT3G49470	NACA2
		AT3G49660	WDR5a
		AT3G51880	HMGB1
		AT3G51940	AT3G51940
		AT3G53350	RIP3
		AT3G54540	ABCF4
		AT3G59290	AT3G59290
		AT3G59410	GCN2
		AT3G59540	AT3G59540
		AT3G62120	AT3G62120
		AT3G62840	AT3G62840
		AT3G62900	AT3G62900
		AT3G63030	MBD4
		AT4G00238	AT4G00238
		AT4G02840	AT4G02840
		AT4G03120	AT4G03120
		AT4G06634	YY1
		AT4G08310	AT4G08310
		AT4G10450	AT4G10450
		AT4G10480	AT4G10480
		AT4G10920	KELP
		AT4G11160	AT4G11160
		AT4G11240	TOPP7
		AT4G14385	AT4G14385
		AT4G18100	AT4G18100
		AT4G20330	AT4G20330
		AT4G20440	smB
		AT4G22380	AT4G22380
		AT4G23910	AT4G23910
		AT4G26470	AT4G26470
		AT4G29410	AT4G29410
		AT4G30220	RUXF
		AT4G30330	AT4G30330
		AT4G30870	MUS81
		AT4G30935	WRKY32
		AT4G31440	AT4G31440
		AT4G31460	AT4G31460
		AT4G31550	WRKY11
		AT4G31880	AT4G31880
		AT4G32070	Phox4
		AT4G34620	SSR16
		AT4G36500	AT4G36500
		AT4G36520	AT4G36520
		AT4G37020	AT4G37020
		AT4G39100	SHL1
		AT5G02600	NAKR1
		AT5G02960	AT5G02960
		AT5G03150	JKD
		AT5G04020	AT5G04020
		AT5G06950	AHBP-1B
		AT5G07940	AT5G07940
		AT5G08450	AT5G08450
		AT5G09880	AT5G09880
		AT5G10950	AT5G10950
		AT5G11530	EMF1
		AT5G13850	NACA3
		AT5G13950	AT5G13950
		AT5G13970	AT5G13970
		AT5G14170	CHC1
		AT5G17900	AT5G17900
		AT5G18440	NUFIP
		AT5G18540	AT5G18540
		AT5G20150	SPX1
		AT5G24030	SLAH3
		AT5G24490	AT5G24490
		AT5G25060	RRC1
		AT5G27650	AT5G27650
		AT5G27770	AT5G27770
		AT5G35680	AT5G35680
		AT5G37475	AT5G37475
		AT5G39600	AT5G39600
		AT5G40950	RPL27
		AT5G42400	SDG25
		AT5G43560	AT5G43560
		AT5G43910	AT5G43910
		AT5G44180	RLT2
		AT5G44800	CHR4
		AT5G46430	AT5G46430
		AT5G47690	AT5G47690
		AT5G48250	BBX8
		AT5G50840	AT5G50840
		AT5G51080	AT5G51080
		AT5G51410	AT5G51410
		AT5G52010	AT5G52010
		AT5G54370	AT5G54370
		AT5G55040	AT5G55040
		AT5G58230	MSI1
		AT5G60530	AT5G60530
		AT5G60690	REV
		AT5G62000	ARF2
		AT5G62350	AT5G62350
		AT5G63200	AT5G63200
		AT5G63300	AT5G63300
		AT5G63550	AT5G63550
		AT5G63610	CDKE;1
		AT5G63630	AT5G63630
		AT5G64100	AT5G64100
		ATCG00640
Proteins only identified in Co-IP (NRL2)	76	AT1G17580	MYA1
		AT1G23710	AT1G23710
		AT1G24530	AT1G24530
		AT1G45150	AT1G45150
		AT1G45207	AT1G45207
		AT1G47200	WPP2
		AT1G49240	ACT8
		AT1G50360	VIIIA
		AT1G55860	UPL1
		AT1G62085	AT1G62085
		AT1G67310	AT1G67310
		AT1G67590	AT1G67590
		AT1G68440	AT1G68440
		AT1G68720	TADA
		AT1G73460	AT1G73460
		AT1G75950	SKP1
		AT1G78120	TPR12
		AT2G02950	PKS1
		AT2G20960	pEARLI4
		AT2G22680	WAVH1
		AT2G27770	AT2G27770
		AT2G27950	AT2G27950
		AT2G29140	PUM3
		AT2G29190	PUM2
		AT2G30050	AT2G30050
		AT2G41100	TCH3
		AT2G47860	SETH6
		AT3G01300	AT3G01300
		AT3G04860	AT3G04860
		AT3G06390	AT3G06390
		AT3G06778	AT3G06778
		AT3G11050	FER2
		AT3G11240	ATE2
		AT3G22790	NET1A
		AT3G29310	AT3G29310
		AT3G29680	AT3G29680
		AT3G43810	CAM7
		AT3G47210	AT3G47210
		AT3G56090	FER3
		AT3G58550	AT3G58550
		AT3G60250	CKB3
		AT4G00820	iqd17
		AT4G01140	AT4G01140
		AT4G02570	CUL1
		AT4G02730	WDR5b
		AT4G13270	AT4G13270
		AT4G14760	NET1B
		AT4G16180	AT4G16180
		AT4G20720	AT4G20720
		AT4G24805	AT4G24805
		AT4G27270	AT4G27270
		AT4G28540	CKL6
		AT4G33200	XI-I
		AT4G33990	EMB2758
		AT4G36480	LCB1
		AT4G36750	AT4G36750
		AT5G05560	EMB2771
		AT5G05970	NEDD1
		AT5G06560	AT5G06560
		AT5G09840	AT5G09840
		AT5G15080	AT5G15080
		AT5G19420	AT5G19420
		AT5G19485	AT5G19485
		AT5G26960	AT5G26960
		AT5G28150	AT5G28150
		AT5G37780	CAM1
		AT5G40010	AATP1
		AT5G42190	AT5G42190
		AT5G42360	AT5G42360
		AT5G45080	PP2-A6
		AT5G48130	AT5G48130
		AT5G49100	AT5G49100
		AT5G49970	PPOX
		AT5G62390	BAG7
		AT5G65460	KAC2
		ATCG00500
Proteins only identified in Co-IP (PAT19)	186	AT1G01695	TRM33
		AT1G06210	AT1G06210
		AT1G07620	ATOBGM
		AT1G09060	AT1G09060
		AT1G09230	AT1G09230
		AT1G10340	AT1G10340
		AT1G13030	AT1G13030
		AT1G14510	AL7
		AT1G20480	AT1G20480
		AT1G20693	HMGB2
		AT1G23220	AT1G23220
		AT1G24560	AT1G24560
		AT1G31320	LBD4
		AT1G32220	AT1G32220
		AT1G32700	AT1G32700
		AT1G33040	NACA5
		AT1G35460	FBH1
		AT1G43160	RAP2.6
		AT1G43700	VIP1
		AT1G44810	AT1G44810
		AT1G47278	AT1G47278
		AT1G47395	AT1G47395
		AT1G48120	AT1G48120
		AT1G48790	AMSH1
		AT1G51450	TRO
		AT1G53025	AT1G53025
		AT1G56290	AT1G56290
		AT1G59910	AT1G59910
		AT1G61690	AT1G61690
		AT1G62850	AT1G62850
		AT1G63240	AT1G63240
		AT1G64040	TOPP3
		AT1G65720	AT1G65720
		AT1G67440	emb1688
		AT1G71430	AT1G71430
		AT1G73230	AT1G73230
		AT1G74250	AT1G74250
		AT1G75350	emb2184
		AT1G78620	AT1G78620
		AT1G79970	AT1G79970
		AT2G01650	PUX2
		AT2G05220	AT2G05220
		AT2G15270	AT2G15270
		AT2G16860	AT2G16860
		AT2G16930	AT2G16930
		AT2G17360	AT2G17360
		AT2G18390	TTN5
		AT2G19730	AT2G19730
		AT2G20500	AT2G20500
		AT2G24440	AT2G24440
		AT2G26460	SMU2
		AT2G26660	SPX2
		AT2G27590	AT2G27590
		AT2G27720	AT2G27720
		AT2G29400	TOPP1
		AT2G30360	SIP4
		AT2G32710	AT2G32710
		AT2G35240	MORF6
		AT2G36160	AT2G36160
		AT2G42760	AT2G42760
		AT2G43370	AT2G43370
		AT2G47760	ALG3
		AT3G01460	MBD9
		AT3G02080	AT3G02080
		AT3G02290	AT3G02290
		AT3G04400	emb2171
		AT3G06640	AT3G06640
		AT3G07540	AT3G07540
		AT3G07650	COL9
		AT3G09440	AT3G09440
		AT3G10020	AT3G10020
		AT3G12580	HSP70
		AT3G13810	IDD11
		AT3G14590	NTMC2T6.2
		AT3G18440	ALMT9
		AT3G19000	AT3G19000
		AT3G19390	AT3G19390
		AT3G19860	bHLH121
		AT3G22290	AT3G22290
		AT3G27100	AT3G27100
		AT3G27340	AT3G27340
		AT3G28460	AT3G28460
		AT3G49320	AT3G49320
		AT3G50110	PEN3
		AT3G50780	AT3G50780
		AT3G52210	AT3G52210
		AT3G52570	AT3G52570
		AT3G52580	AT3G52580
		AT3G52610	AT3G52610
		AT3G53670	AT3G53670
		AT3G54230	SUA
		AT3G55520	AT3G55520
		AT3G55850	LAF3
		AT3G60190	DL1E
		AT3G60690	AT3G60690
		AT4G00270	AT4G00270
		AT4G00440	TRM15
		AT4G00930	CIP4.1
		AT4G01000	AT4G01000
		AT4G01310	AT4G01310
		AT4G02075	PIT1
		AT4G03140	AT4G03140
		AT4G05200	CRK25
		AT4G11610	AT4G11610
		AT4G11640	SR
		AT4G11970	AT4G11970
		AT4G12600	AT4G12600
		AT4G13040	AT4G13040
		AT4G14340	CKI1
		AT4G16390	SVR7
		AT4G16845	VRN2
		AT4G17950	AT4G17950
		AT4G19840	PP2-A1
		AT4G20260	PCAP1
		AT4G21600	ENDO5
		AT4G22000	AT4G22000
		AT4G26230	AT4G26230
		AT4G26780	AR192
		AT4G27400	AT4G27400
		AT4G30690	AT4G30690
		AT4G31730	GDU1
		AT4G31985	AT4G31985
		AT4G32290	AT4G32290
		AT4G37130	AT4G37130
		AT4G37910	mtHsc70-1
		AT4G38130	HD1
		AT4G38360	LAZ1
		AT4G38900	AT4G38900
		AT4G39960	AT4G39960
		AT4G40020	AT4G40020
		AT5G02490	Hsp70-2
		AT5G02500	HSC70-1
		AT5G04430	BTR1L
		AT5G06550	AT5G06550
		AT5G06960	OBF5
		AT5G07220	BAG3
		AT5G08120	MPB2C
		AT5G09590	MTHSC70-2
		AT5G09930	ABCF2
		AT5G10070	AT5G10070
		AT5G10625	AT5G10625
		AT5G11640	AT5G11640
		AT5G12260	AT5G12260
		AT5G14920	AT5G14920
		AT5G15020	SNL2
		AT5G15330	SPX4
		AT5G15520	AT5G15520
		AT5G16470	AT5G16470
		AT5G17690	TFL2
		AT5G17870	PSRP6
		AT5G20360	Phox3
		AT5G23490	AT5G23490
		AT5G24340	AT5G24340
		AT5G25140	CYP71B13
		AT5G26751	SK 11
		AT5G27990	AT5G27990
		AT5G35910	AT5G35910
		AT5G37070	AT5G37070
		AT5G37350	AT5G37350
		AT5G40200	DEG9
		AT5G40860	AT5G40860
		AT5G41140	AT5G41140
		AT5G44160	NUC
		AT5G44170	AT5G44170
		AT5G44280	RING1A
		AT5G45300	BMY2
		AT5G49910	cpHsc70-2
		AT5G49945	AT5G49945
		AT5G50780	AT5G50780
		AT5G50870	UBC27
		AT5G54390	HL
		AT5G54600	RPL24
		AT5G57160	ATLIG4
		AT5G57610	AT5G57610
		AT5G57685	GDU3
		AT5G57960	AT5G57960
		AT5G58040	FIP1[V]
		AT5G59460	AT5G59460
		AT5G59920	ULI3
		AT5G60210	RIP5
		AT5G63710	AT5G63710
		AT5G63770	DGK2
		AT5G65050	AGL31
		AT5G65210	TGA1
		AT5G66730	IDD1
		ATCG00330
Proteins only identified in Co-IP (IRKI1)	285	AT1G01510	AN
		AT1G04480	AT1G04480
		AT1G04930	AT1G04930
		AT1G04945	AT1G04945
		AT1G05910	AT1G05910
		AT1G06070	AT1G06070
		AT1G06460	ACD32.1
		AT1G08980	AMI1
		AT1G10170	NFXL1
		AT1G10270	GRP23
		AT1G10390	AT1G10390
		AT1G13120	GLE1
		AT1G13770	RUS3
		AT1G13940	AT1G13940
		AT1G14460	AT1G14460
		AT1G15280	AT1G15280
		AT1G17440	EER4
		AT1G20880	AT1G20880
		AT1G20910	AT1G20910
		AT1G21700	SWI3C
		AT1G24267	AT1G24267
		AT1G26360	MES13
		AT1G26620	AT1G26620
		AT1G27400	AT1G27400
		AT1G27430	AT1G27430
		AT1G27630	CYCT1;3
		AT1G27650	ATU2AF35A
		AT1G27660	AT1G27660
		AT1G28060	AT1G28060
		AT1G31050	AT1G31050
		AT1G31200	PP2-A9
		AT1G31870	AT1G31870
		AT1G32750	HAF01
		AT1G33680	AT1G33680
		AT1G33980	UPF3
		AT1G44910	PRP40A
		AT1G48970	AT1G48970
		AT1G51140	FBH3
		AT1G51600	ZML2
		AT1G51740	SYP81
		AT1G52300	AT1G52300
		AT1G52370	AT1G52370
		AT1G54000	GLL22
		AT1G54010	AT1G54010
		AT1G55540	LNO1
		AT1G59520	CW7
		AT1G60200	AT1G60200
		AT1G60360	AT1G60360
		AT1G62390	Phox2
		AT1G64050	AT1G64050
		AT1G64140	AT1G64140
		AT1G64180	AT1G64180
		AT1G66580	SAG24
		AT1G66590	COX19-1
		AT1G67170	AT1G67170
		AT1G67325	AT1G67325
		AT1G67870	AT1G67870
		AT1G68130	IDD14
		AT1G69190	AT1G69190
		AT1G70060	SNL4
		AT1G71500	AT1G71500
		AT1G71770	PAB5
		AT1G72690	AT1G72690
		AT1G74010	AT1G74010
		AT1G76510	AT1G76510
		AT1G76950	PRAF1
		AT1G79000	HAC1
		AT1G79020	AT1G79020
		AT1G80110	PP2-B11
		AT1G80670	RAE1
		AT2G01260	AT2G01260
		AT2G01480	AT2G01480
		AT2G02480	STI
		AT2G03670	CDC48B
		AT2G15560	AT2G15560
		AT2G16940	AT2G16940
		AT2G18210	AT2G18210
		AT2G19170	SLP3
		AT2G19390	AT2G19390
		AT2G20000	HBT
		AT2G22140	EME1B
		AT2G23630	sks16
		AT2G23700	AT2G23700
		AT2G23930	SNRNP-G
		AT2G24640	UBP19
		AT2G25980	AT2G25980
		AT2G26280	CID7
		AT2G26410	Iqd4
		AT2G26920	AT2G26920
		AT2G28290	SYD
		AT2G28550	RAP2.7
		AT2G29510	AT2G29510
		AT2G30780	AT2G30780
		AT2G31010	AT2G31010
		AT2G32040	AT2G32040
		AT2G33435	AT2G33435
		AT2G33450	PRPL28
		AT2G33490	AT2G33490
		AT2G33730	AT2G33730
		AT2G36620	RPL24A
		AT2G40480	AT2G40480
		AT2G40650	AT2G40650
		AT2G40930	UBP5
		AT2G41520	TPR15
		AT2G43150	AT2G43150
		AT2G43160	AT2G43160
		AT2G45250	AT2G45250
		AT2G45880	BAM7
		AT2G46250	AT2G46250
		AT2G47490	NDT1
		AT3G01800	AT3G01800
		AT3G01890	AT3G01890
		AT3G02560	AT3G02560
		AT3G03140	AT3G03140
		AT3G03640	BGLU25
		AT3G03880	AT3G03880
		AT3G06380	TLP9
		AT3G06483	PDK
		AT3G07780	OBE1
		AT3G07960	PIP5K6
		AT3G09040	AT3G09040
		AT3G10650	NUP1
		AT3G11590	AT3G11590
		AT3G12640	AT3G12640
		AT3G13410	AT3G13410
		AT3G14750	AT3G14750
		AT3G15010	AT3G15010
		AT3G15770	AT3G15770
		AT3G16450	JAL33
		AT3G16460	JAL34
		AT3G18210	AT3G18210
		AT3G18380	SHH2
		AT3G19650	AT3G19650
		AT3G20250	PUM5
		AT3G20370	AT3G20370
		AT3G20430	AT3G20430
		AT3G21175	ZML1
		AT3G21295	AT3G21295
		AT3G22190	IQD5
		AT3G22330	PMH2
		AT3G22430	AT3G22430
		AT3G23310	AT3G23310
		AT3G23325	AT3G23325
		AT3G23450	AT3G23450
		AT3G23780	NRPD2A
		AT3G25150	AT3G25150
		AT3G25500	AFH1
		AT3G27700	AT3G27700
		AT3G28200	AT3G28200
		AT3G28550	AT3G28550
		AT3G28918	AT3G28918
		AT3G32940	AT3G32940
		AT3G48050	SUO
		AT3G48120	AT3G48120
		AT3G48800	AT3G48800
		AT3G50370	AT3G50370
		AT3G51640	AT3G51640
		AT3G52250	AT3G52250
		AT3G53540	TRM19
		AT3G53650	AT3G53650
		AT3G55170	AT3G55170
		AT3G57300	INO80
		AT3G60110	AT3G60110
		AT3G60240	EIF4G
		AT3G60830	ARP7
		AT3G61170	AT3G61170
		AT3G61415	SK21
		AT3G61670	AT3G61670
		AT3G61690	AT3G61690
		AT3G62330	AT3G62330
		AT3G63070	AT3G63070
		AT3G63180	TKL
		AT3G63500	TTA2
		AT4G00450	CCT
		AT4G00560	AT4G00560
		AT4G00990	AT4G00990
		AT4G02590	UNE12
		AT4G08580	AT4G08580
		AT4G09730	RH39
		AT4G10930	AT4G10930
		AT4G10970	AT4G10970
		AT4G11060	MTSSB
		AT4G11560	AT4G11560
		AT4G11790	AT4G11790
		AT4G12080	AHL1
		AT4G13030	AT4G13030
		AT4G15180	SDG2
		AT4G16100	AT4G16100
		AT4G16310	LDL3
		AT4G17060	FIP2
		AT4G17410	AT4G17410
		AT4G18040	EIF4E
		AT4G18120	ML3
		AT4G18820	AT4G18820
		AT4G20020	MORF1
		AT4G20300	AT4G20300
		AT4G24020	NLP7
		AT4G24240	WRKY7
		AT4G24470	ZIM
		AT4G24680	MOS1
		AT4G25320	AT4G25320
		AT4G25880	PUM6
		AT4G28360	AT4G28360
		AT4G29690	AT4G29690
		AT4G30700	MEF29
		AT4G31200	AT4G31200
		AT4G31875	AT4G31875
		AT4G32210	SDH3-2
		AT4G32620	AT4G32620
		AT4G33170	AT4G33170
		AT4G33910	AT4G33910
		AT4G34220	AT4G34220
		AT4G36290	CRT1
		AT4G36690	ATU2AF65A
		AT4G36980	AT4G36980
		AT4G37100	AT4G37100
		AT4G39550	AT4G39550
		AT5G02880	UPL4
		AT5G04080	AT5G04080
		AT5G04290	KTF1
		AT5G04560	DME
		AT5G05550	AT5G05550
		AT5G05680	MOS7
		AT5G07290	ML4
		AT5G07970	AT5G07970
		AT5G07980	AT5G07980
		AT5G08230	AT5G08230
		AT5G10010	AT5G10010
		AT5G10200	AT5G10200
		AT5G10270	CDKC;1
		AT5G12350	AT5G12350
		AT5G12410	AT5G12410
		AT5G13010	EMB3011
		AT5G16130	AT5G16130
		AT5G18620	CHR17
		AT5G19900	AT5G19900
		AT5G20180	AT5G20180
		AT5G20200	AT5G20200
		AT5G22040	AT5G22040
		AT5G22450	AT5G22450
		AT5G23680	AT5G23680
		AT5G23920	AT5G23920
		AT5G24520	TTG1
		AT5G25280	AT5G25280
		AT5G26320	AT5G26320
		AT5G35980	YAK1
		AT5G37190	CIP4
		AT5G37370	ATSRL1
		AT5G37630	EMB2656
		AT5G38840	AT5G38840
		AT5G39960	AT5G39960
		AT5G41620	AT5G41620
		AT5G42220	AT5G42220
		AT5G42520	BPC6
		AT5G43500	ARP9
		AT5G44635	MCM6
		AT5G44780	MORF4
		AT5G45190	AT5G45190
		AT5G47040	LON2
		AT5G47390	AT5G47390
		AT5G47430	AT5G47430
		AT5G48160	OBE2
		AT5G48650	AT5G48650
		AT5G49220	AT5G49220
		AT5G55210	AT5G55210
		AT5G55660	AT5G55660
		AT5G56900	AT5G56900
		AT5G57370	AT5G57370
		AT5G58470	TAF15b
		AT5G59450	AT5G59450
		AT5G60120	TOE2
		AT5G60800	AT5G60800
		AT5G61380	TOC1
		AT5G61400	AT5G61400
		AT5G62260	AT5G62260
		AT5G63370	AT5G63370
		AT5G63670	SPT42
		AT5G64120	AT5G64120
		AT5G64330	NPH3
		AT5G64960	CDKC2
		AT5G65540	AT5G65540
		AT5G67170	AT5G67170
		AT5G67340	AT5G67340
		ATCG00065	ATCG00065
		ATCG01060	ATCG01060

### Sheet: Comparison | Co-IP vs TurboID
Classification	Number of proteins	Representative gene AGI code	Name
Proteins identified in both the IRK proxitome and 3 Co-IP interactomes	8	AT1G30440	NRL2		LPC components
		AT1G62950	SITK2
		AT2G40980	SICK
		AT3G22180	PAT20
		AT3G44820	NRL16
		AT5G12900	IRKI1
		AT5G66560	NRL29
		AT1G75710	BRON
Proteins identified in 3 Co-IP interactomes but not in the IRK proxitome	38	AT1G12460	SITK1
		AT1G02880	TPK1
		AT1G08370	DCP1
		AT1G21310	EXT3
		AT1G30490	PHV
		AT1G31440	SH3P1
		AT1G52570	PLDALPHA2
		AT1G63670	TRM12
		AT2G18760	CHR8
		AT2G25760	PPK4
		AT3G01260	AT3G01260
		AT3G06550	RWA2
		AT3G07070	PBL26
		AT3G08570	NRL10
		AT3G09260	PYK10
		AT3G13670	PPK1
		AT3G14220	GLP64
		AT3G19670	PRP40B
		AT3G21430	ALY3
		AT3G21670	NPF6.4
		AT3G22104	NRL14
		AT3G29410	TPS25
		AT3G48710	DEK1
		AT3G63460	SEC31b
		AT4G09770	AT4G09770
		AT4G14300	AT4G14300
		AT4G14920	AT4G14920
		AT4G22745	MBD1
		AT4G23130	CRK5
		AT4G26630	DEK3
		AT4G28300	FLOE1
		AT5G17510	BRIP2
		AT5G18190	PPK2
		AT5G28650	WRKY74
		AT5G47870	RAD52-2
		AT5G58950	RAF36
		AT5G61590	DEWAX1
		AT5G64430	AT5G64430
Proteins identified in the IRK proxitome but not in 3 Co-IP interactomes.	58	AT1G69420	PAT22
		AT3G56370	IRK
		AT4G15080	PAT19
		AT5G01890	PXC2/CANAR
		AT1G04150	MCTP10
		AT1G07570	APK1A
		AT1G08560	SYP111
		AT1G11130	SUB
		AT1G11300	EGM1
		AT1G11330	RDA2
		AT1G25390	LRK10L-1.1
		AT1G30320	REM6.2
		AT1G45207	REM5.1
		AT1G53050	CDKL15
		AT1G61590	SGN1/PBL15
		AT1G63850	AT1G63850
		AT1G64910	UGT79B10
		AT1G65710	AT1G65710
		AT1G70140	FH8
		AT1G72710	CKL2
		AT2G02800	APK2B
		AT2G07180	PBL17
		AT2G22680	WAVH1
		AT2G38070	OPL2
		AT2G41140	CRK1
		AT2G46700	CRK3
		AT3G01300	PBL35
		AT3G04860	AT3G04860
		AT3G05710	SYP43
		AT3G15095	HCF243
		AT3G28690	PBL36
		AT3G60250	CKB3
		AT4G15780	VAMP724
		AT4G20940	GHR1
		AT4G26100	CK1
		AT4G28540	CKL6
		AT4G29520	SES1
		AT4G30400	ATL13
		AT4G32860	AT4G32860
		AT4G35600	CST
		AT4G35730	ISTL3
		AT4G38050	NAT11
		AT4G39400	BRI1
		AT4G39900	AT4G39900
		AT5G01020	PBL8
		AT5G12150	PHGAP1
		AT5G15730	CRLK2
		AT5G16000	NIK1
		AT5G17420	IRX3
		AT5G24430	CRK4
		AT5G37790	RLCK-VI B1
		AT5G44100	CKL7
		AT5G48800	NRL28
		AT5G54590	CRLK1
		AT5G56460	PBL16
		AT5G57015	CKL12
		AT5G64330	NPH3
		AT5G65460	KAC2
