## Supplemental Table S5 for "The Lateral Protein Cluster as a Key Component of Plant Cell Polarity"

### Sheet: Sheet1
	Species	Genome resource	Version/Accession	Protein file
	Chlamydomonas reinhardtii	JGI Phytozome	v5.5	Creinhardtii_281_v5.5.protein.fa
	Closterium NIES-54	NCBI	GCA_949281255.1	ClosteriumNIES_54.fa
	Mesotaenium endlicherianum	Dadras et al. (2023), Nature Plants, DOI: 10.1038/s41477-023-01491-0	v2	Me1_v2.release.gff3.pep.fasta
	Chara braunii	Ensembl Plants	1.0	Chara_braunii.Cbr_1.0.pep.all.fa
	Anthoceros agrestis	Hornworts Genome Project (University of Zurich)	BONN	AagrBONN_genome_PROT.fasta
	Marchantia polymorpha	JGI Phytozome	v3.1	Mpolymorpha_320_v3.1.protein.fa
	Physcomitrium patens	JGI Phytozome	v3.3	Ppatens_318_v3.3.protein.fa
	Selaginella moellendorffii	JGI Phytozome	v1.0	Smoellendorffii_91_v1.0.protein.fa
	Diphasiastrum complanatum	JGI Phytozome	v3.1	Dcomplanatum_723_v3.1.protein.fa
	Ceratopteris richardii	JGI Phytozome	v2.1	Crichardii_676_v2.1.protein.fa
	Thuja plicata	JGI Phytozome	v3.1	Tplicata_572_v3.1.protein.fa
	Amborella trichopoda	JGI Phytozome	v1.0	Atrichopoda_291_v1.0.protein.fa
	Oriza sativa	JGI Phytozome	v7.0	Osativa_323_v7.0.protein.fa
	Arabidopsis thaliana	JGI Phytozome	TAIR10	Athaliana_167_TAIR10.protein.fa
