## Supplemental Table S6 for "The Lateral Protein Cluster as a Key Component of Plant Cell Polarity"

### Sheet: Sheet1
	Category	Species	Protein annotation (NCBI RefSeq)	Accession	Database
	Chytridiomycota	Spizellomyces punctatus	uncharacterized protein SPPG_03645	XP_016609894.1	NCBI RefSeq
	Chytridiomycota	Polychytrium aggregatum	protein SCAI	XP_052970844.1	NCBI RefSeq
	Mucoromycota	Phycomyces blakesleeanus	hypothetical protein PHYBLDRAFT_20911	XP_018290562.1	NCBI RefSeq
	Mucoromycota	Umbelopsis ramanniana	uncharacterized protein K450DRAFT_245770	XP_051443632.1	NCBI RefSeq
	Glomeromycota	Rhizophagus irregularis	uncharacterized protein OCT59_020398	XP_065990098.1	NCBI RefSeq
	Mammalia	Homo sapiens	protein SCAI isoform 1	NP_775961.2	NCBI RefSeq
