## Supplemental Table S8 for "The Lateral Protein Cluster as a Key Component of Plant Cell Polarity"

### Sheet: Sheet1
V5-TurboID	acaaagtggggcgcgccATGGGCAAGCCCATCCCCAACCCCCTGCTGGGCCTGGACAGCACCGCTAGCAAAGACAATACTGTGCCTCTGAAGCTGATCGCTCTCCTGGCTAATGGCGAGTTCCATAGTGGCGAACAGCTGGGAGAAACCCTGGGCATGTCCAGGGCCGCTATCAACAAGCACATTCAGACTCTGCGCGACTGGGGCGTGGACGTGTTCACCGTGCCCGGAAAGGGCTACTCTCTGCCCGAGCCTATCCCGCTGCTGAACGCTAAACAGATTCTGGGACAGCTGGACGGCGGGAGCGTGGCAGTCCTGCCTGTGGTCGACTCCACCAATCAGTACCTGCTGGATCGAATCGGCGAGCTGAAGAGTGGGGATGCTTGCATTGCAGAATATC…
mCerulean	cagccagtctgcaggtcgaccatagtgactggatatgttgtgttttacagtattatgtagtctgttttttatgcaaaatctaatttaatatattgatatttatatcattttacgtttctcgttcagctttcttgtacaaagtggtgatctctagagggcccATGGTGTCTAAAGGAGAGGAGTTGTTCACTGGTGTTGTCCCAATCCTCGTTGAGTTGGATGGAGATGTTAACGGACATAAATTTTCTGTTTCTGGAGAGGGTGAGGGTGATGCTACGTATGGTAAGCTTACTCTTAAGTTTATTTGTACAACAGGTAAGTTGCCAGTTCCTTGGCCTACTCTTGTGACTACATTGAGCTGGGGAGTTCAATGTTTCGCTAGATACCCTGATCACATGA…
Codon-optimized NRL2 (fragment 1)	atctatacttccaaggatccATGGCGTGCATGAAGCTTGGTTCGAAAAGTGACGCATTTCAACGCCAAGGACAAGCGTGGTTCTGCACCACAGGGTTGCCCTCTGACATCGTTGTGGAGGTTGGGGAGATGTCCTTCCACCTTCATAAATTTCCGTTATTATCTCGTTCCGGGGTTATGGAACGTCGCATCGCCGAAGCGTCCAAGGAGGGCGATGACAAGTGTCTTATCGAAATCTCAGACTTGCCTGGGGGCGACAAGACCTTTGAATTGGTGGCTAAATTCTGTTACGGAGTGAAGTTAGAGCTGACTGCCTCTAATGTTGTTTACCTGCGCTGCGCGGCCGAGCATTTAGAGATGACGGAGGAGCACGGCGAGGGCAACCTGATTTCGCAAACCG…
Codon-optimized NRL2 (fragment 2)	TCTTGTAATGCCGAGCTTCTCTCATACCATGGAGACGTTATACGATGTGGATTCAGTACAGCGCATTCTTGACCATTTCTTAGGCACCGACCAGATTATGCCTGGAGGAGTTGGCTCTCCCTGTTCATCTGTCGACGATGGTAATCTTATTGGCTCGCCCCAAAGCATCACACCTATGACGGCGGTCGCCAAATTGATTGACGGGTATTTAGCTGAAGTCGCGCCAGACGTCAACCTTAAATTACCTAAATTTCAGGCGCTGGCTGCCAGCATCCCCGAATATGCACGCCTGTTAGACGATGGTTTATACCGCGCGATCGACATCTACTTAAAGCACCATCCCTGGCTTGCCGAAACCGAGCGCGAAAATCTGTGTCGTCTGTTAGATTGCCAAAAATT…
pAt2S3-EGFP-KDEL	CCGGGGGTCTCAATAGTCTAGAAACCAAATTAACATAGGGTTTTTATTTAAATAAAAGTTTAACCTTCTTTTTAAAAAATTGTTCATAGTGTCATGTCAGAACAAGAGCTACAAATCACACATAGCATGCATAAGCGGAGCTATGATGAGTGGTATTGTTTTGTTCGTCACTTGTCACTCTTTTCCAACACATAATCCCGACAACAACGTAAGAGCATCTCTCTCTCTCCACACACACTCATGCATGCATGCATTCTTACACGTGATTGCCATGCAAATCTCCTTTCTCACCTATAAATACAAACCAACCCTTCACTACACTCTTCACTCAAACCAAAACAAGAAAACATACACAAATAGCAAAACAAGGGCGAATTCTCAACACAACATATACAAAAC…
