## Supplemental Table S9 for "The Lateral Protein Cluster as a Key Component of Plant Cell Polarity"

### Sheet: Sheet1
ID	Name	Entry clone	Destination vector
pAY466	p35S:CaMRLK/MEE62-mYFP	pAY416	pGWB441m
pAY789	pRPS5A:CaMRLK/MEE62-mYFP	pAY416	pAY767
pAY840	pRPS5A:BRI1-mYFP	pDONR221/BRI1 CDS non-stop	pAY767
pAY910	pSCR:CaMRLK/MEE62-mYFP	pAY416	pAY889
pAY942	SITK1 genomic-mGFP	pAY1438	pGWB504m
pAY1045	PSI3 (AT5G08660) genomic-mGFP	pAY1106	pGWB504m
pAY1149	PLPDT1 (AT2G23520) genomic-mGFP	pAY1084	pGWB504m
pAY1152	SCAR1 genomic-mGFP	pAY1097	pGWB504m
pAY1158	UCHIGAWA (AT2G23700) genomic-mGFP	pAY1086	pGWB504m
pAY1159	RLCK-VI B1 genomic-mGFP	pAY1136	pGWB504m
pAY1162	pRPS5A:PSI-LIKE3 (AT5G04550)-mYFP	pAY1129	pAY767
pAY1164	IRKI1 genomic-mGFP	pAY1100	pGWB504m
pAY1210	PAT22 genomic-mGFP	pAY1141	pGWB504m
pAY1215	NRL2 genomic-mGFP	pAY1147	pGWB504m
pAY1216	NRL16 genomic-mGFP	pAY1148	pGWB504m
pAY1271	35S:NRL2-mYFP	pAY1239	pGWB441m
pAY1272	pSCR:NRL2-mYFP	pAY1239	pAY889
pAY1274	pSCR:NRL16-mYFP	pAY1240	pAY889
pAY1296	PAT20 genomic-mGFP	pAY1103	pGWB504m
pAY1297	PSI-LIKE1 (AT3G23160) genomic-mGFP	pAY1105	pGWB504m
pAY1302	NRL19 genomic-mGFP	pAY1247	pGWB504m
pAY1303	PAT19 genomic-mGFP	pAY1089	pGWB504m
pAY1339	NRL29 genomic-mGFP	pAY1248	pGWB504m
pAY1357	pSCR:PBL35-mYFP	pAY1315	pAY889
pAY1381	pSCR:PAT22-mYFP	pAY1235	pAY889
pAY1383	pRPS5A:PAT22-mYFP	pAY1235	pAY767
pAY1432	pRPS5A:mYFP-AT3G47210	pAY1195	pAY1042
pAY1472	SITK2 genomic-mGFP	pAY1437	pGWB504m
pAY1519	NRL2 genomic-GUS	pAY1147	pGWB533
pAY1520	NRL16 genomic-GUS	pAY1148	pGWB533
pAY1521	NRL19 genomic-GUS	pAY1247	pGWB533
pAY1522	NRL22 genomic-GUS	pAY1245	pGWB533
pAY1523	NRL24 genomic-GUS	pAY1246	pGWB533
pAY1524	NRL29 genomic-GUS	pAY1248	pGWB533
pAY1538	NRL2genomic-mRFP	pAY1147	pGWB553
pAY1555	PLPDT2 (AT4G37100) genomic-mGFP	pAY1459	pGWB504m
pAY1641	PP2AB'θ genomic-mGFP	pAY1573	pGWB504m
pAY1645	MSL4 genomic-mGFP	pAY1617	pGWB504m
pAY1760	pUBQ10:PAT19-mGFP	pAY1648	pAY187
pAY1764	pUBQ10:PAT19ΔCt-1 -mGFP	pAY1657	pAY187
pAY1765	pUBQ10:PAT19ΔCt-2 -mGFP	pAY1658	pAY187
pAY1766	pUBQ10:PAT19ΔCt-3 -mGFP	pAY1659	pAY187
pAY1787	SCAIL1 (AT4G40050) genomic-mGFP	pAY1709	pGWB504m
pAY1890	pUBQ10:mCherry:HSPter	pAY1836	pGWB401-UBQ10 (Dr. S. Segami)
pAY1950	pUBQ10:NRL28-mSG	pAY1834	pAY1834
pAY2013	pUBQ10:NRL2-mCherry	pAY1239	pAY1782
pAY2014	pUBQ10:NRL16-mCherry	pAY1240	pAY1782
pAY2017	pUBQ10:IRKI1-mCherry	pAY1794	pAY1782
pAY2019	pUBQ10:NRL28-mCherry	pAY1834	pAY1782
pAY2020	pUBQ10:NRL29-mCherry	pAY1835	pAY1782
pAY2021	pUBQ10:MAB4-mCherry	pENTR-MAB4 (Dr. M. Furutani)	pAY1782
pAY2121	pUBQ10:BRI1-mCherry	pDONR221/BRI1 CDS non-stop	pAY1782
pAY2152	pUBQ10:NRL19-mCherry	pAY1648	pAY1782
pAY2160	pUBQ10:MpNPT-mSG	pAY2149	pAY1826
pAY2200	pUBQ10:mScarlet-HDEL	opSF356 (Dr. S. Fujita)	pGWB401-UBQ10 (Dr. S. Segami)
