## Supplemental Table S10 for "The Lateral Protein Cluster as a Key Component of Plant Cell Polarity"

### Sheet: Sheet1
Name	ID	Source	Identifier
35S:NRL2-mYFP	pAY1271	This study	N/A
pMpGE010_MpNPTg1	N/A	This study	N/A
IRKI1 genomic-mGFP	pAY1164	This study	N/A
mScarlet-HDEL entry cone	opSF356	Coutesy of Dr. Satoshi Fujita	N/A
MSL4 genomic-mGFP	pAY1645	This study	N/A
no promoter:GW:GUS:NOSter	pGWB533	Nakagawa et al., 2007	Addgene #74872
no promoter:GW:mCerulean:HSP ter	pAY1740	This study	N/A
no promoter:GW:mCherry:HSP ter	pAY1778	This study	N/A
no promoter:GW:mGFP	pGWB504m	Coutesy of Dr. Shoji Segami	N/A
no promoter:GW:mGFP:HSPter	pAY1779	This study	N/A
no promoter:GW:mRFP:NOSter	pGWB553	Nakagawa et al., 2007	Addgene #74883
No promoter:GW:mStayGold(StayGold-E138D):HSPter	pAY1825	This study	N/A
npAHG3-Clover-AHG3ter	KMd104	Ishida et al., 2026	N/A
NRL16 genomic-GUS	pAY1520	This study	N/A
NRL16 genomic-mGFP	pAY1216	This study	N/A
NRL19 genomic-GUS	pAY1521	This study	N/A
NRL19 genomic-mGFP	pAY1302	This study	N/A
NRL2 genomic-GUS	pAY1519	This study	N/A
NRL2 genomic-mGFP	pAY1215	This study	N/A
NRL22 genomic-GUS	pAY1522	This study	N/A
NRL24 genomic-GUS	pAY1523	This study	N/A
NRL29 genomic-GUS	pAY1524	This study	N/A
NRL29 genomic-mGFP	pAY1339	This study	N/A
NRL2genomic-mRFP	pAY1538	This study	N/A
p35S:CaMRLK/MEE62-mYFP	pAY466	This study	N/A
p35S:GW:mYFP:NOSter	pGWB441m	Coutesy of Dr. Shoji Segami	N/A
PAT19 genomic-mGFP	pAY1303	This study	N/A
PAT20 genomic-mGFP	pAY1296	This study	N/A
PAT22 genomic-mGFP	pAY1210	This study	N/A
pBSx1-pU626-M4-5bp-cc	geM001	This study	N/A
pBSx2-pU66-M4-5bp-cc	geM002	This study	N/A
pBSx3-pU629-M4-5bp-cc	geM003	This study	N/A
pBSx4-pU64-M4-5bp-cc	geM004	This study	N/A
pBSx5-pU65-M4-5bp-cc	geM005	This study	N/A
pBSx6-pU66-M4-5bp-cc	geM006	This study	N/A
pcDNA3-10His-mStayGold (E138D)	N/A	Ivorra-Molla et al., 2023	Addgene #211363
pDONR_proMpNPT	N/A	This study	N/A
pDONR221/BRI1 CDS non-stop	N/A	This study	N/A
pDONR221/CKL7 genomic non-stop	pAY1702	This study	N/A
pDONR221/IRKI1 genomic non-stop	pAY1100	This study	N/A
pDONR221/IRKI1 ORF non-stop	pAY1794	This study	N/A
pDONR221/mCherry-HSPter	pAY1836	This study	N/A
pDONR221/MpNPT CDS non-stop	pAY2149	This study	N/A
pDONR221/MSL4 genomicm non-stop	pAY1617	This study	N/A
pDONR221/NRL16 genomic non-stop (+ mutation)	pAY1102	This study	N/A
pDONR221/NRL16 genomic non-stop (wild-type)	pAY1148	This study	N/A
pDONR221/NRL16 ORF non-stop	pAY1240	This study	N/A
pDONR221/NRL19 genomic non-stop	pAY1247	This study	N/A
pDONR221/NRL19CDS non-stop	pAY1648	This study	N/A
pDONR221/NRL2 genomic non-stop (+ mutation)	pAY1101	This study	N/A
pDONR221/NRL2 genomic non-stop (wild-type)	pAY1147	This study	N/A
pDONR221/NRL2 ORF non-stop	pAY1239	This study	N/A
pDONR221/NRL22 genomic non-stop	pAY1245	This study	N/A
pDONR221/NRL22 ORF non-stop	pAY1466	This study	N/A
pDONR221/NRL24 genomic non-stop	pAY1246	This study	N/A
pDONR221/NRL28cds non-stop	pAY1834	This study	N/A
pDONR221/NRL29 genomic non-stop	pAY1248	This study	N/A
pDONR221/NRL29cds non-stop	pAY1835	This study	N/A
pDONR221/PAT19 genomic non-stop	pAY1089	This study	N/A
pDONR221/PAT19 ORF non-stop	pAY1456	This study	N/A
pDONR221/PAT19ΔCt-1 ORF	pAY1657	This study	N/A
pDONR221/PAT19ΔCt-2 ORF	pAY1658	This study	N/A
pDONR221/PAT19ΔCt-3 ORF	pAY1659	This study	N/A
pDONR221/PAT20 genomic non-stop	pAY1103	This study	N/A
pDONR221/PAT22 genomic non-stop	pAY1141	This study	N/A
pDONR221/PAT22 ORF non-stop	pAY1235	This study	N/A
pDONR221/PBL35 ORF non-stop	pAY1315	This study	N/A
pDONR221/PLPDT1 (AT2G23520) genomic non-stop	pAY1084	This study	N/A
pDONR221/PLPDT2 (AT4G37100) genomic non-stop	pAY1459	This study	N/A
pDONR221/PP2AB'θ genomic non-stop	pAY1573	This study	N/A
pDONR221/PSI-LIKE1 (AT3G23160) genomic non-stop	pAY1105	This study	N/A
pDONR221/PSI-LIKE3 (AT5G04550) ORF non-stop	pAY1129	This study	N/A
pDONR221/PSI3 (AT5G08660) genomic non-stop	pAY1106	This study	N/A
pDONR221/RLCK-VI B1 genomic non-stop	pAY1136	This study	N/A
pDONR221/SCAIL1 (AT4G40050) genomic non-stop	pAY1709	This study	N/A
pDONR221/SCAR1 genomic non-stop	pAY1097	This study	N/A
pDONR221/SITK1 genomic non-stop	pAY1438	This study	N/A
pDONR221/SITK2 genomic non-stop	pAY1437	This study	N/A
pDONR221/UCHIGAWA (AT2G23700) genomic non-stop	pAY1086	This study	N/A
pENTR D-TOPO/AT3G47210 non-stop	pAY1023	This study	N/A
pENTR D-TOPO/AT3G47210 stop	pAY1195	This study	N/A
pENTR D-TOPO/CaMRLK CDS non-stop	pAY416	This study	N/A
pENTR D-TOPO/GUS-GFP non-stop	pAY960	This study	N/A
pENTR D-TOPO/IRK (wo Intron)	pAY966	This study	N/A
pENTR D-TOPO/IRK+intron non-stop (mutation)	pAY837	This study	N/A
pENTR D-TOPO/IRK+intron non-stop (WT)	pAY861	This study	N/A
pENTR P2r-P3 V5turboID-GFP Stop-Term	N/A	This study	N/A
pENTR P4-P1r pSCR	N/A	This study	N/A
pENTR_MpNPT	N/A	This study	N/A
pET28-MBP-TEV/AtNRL2-CDS-6xHis (codon-optimized)	pAY1691	This study	N/A
pGADT7 GAL4-AD: empty	pGADT7	Takara	Cat#: 630442
pGADT7 GAL4-AD: T-antigen control	pGADT7-T	Takara	Cat#: 630489
pGADT7/IRK KD	pAY1988	This study	N/A
pGADT7/MAB4	pAY1984	This study	N/A
pGADT7/NRL16	pAY1978	This study	N/A
pGADT7/NRL19	pAY1979	This study	N/A
pGADT7/NRL2	pAY1977	This study	N/A
pGADT7/NRL28	pAY1982	This study	N/A
pGADT7/NRL29	pAY1983	This study	N/A
pGADT7/SICK	pAY1987	This study	N/A
pGADT7/SITK1 KD	pAY1990	This study	N/A
pGADT7/SITK2 KD	pAY1989	This study	N/A
pGBKT7 DNA-BD: empty	pGBKT7	Takara	Cat#: 630443
pGBKT7 DNA-BD: p53 control	pGBKT7-53	Takara	Cat#: 630489
pGBKT7/NRL2	pAY1975	This study	N/A
pGBKT7/PAT19 Ct	pAY1976	This study	N/A
pHm43GW	pHm43GW	Karimi et al., 2005	VIB Vector Vault #2_07
PLPDT1 (AT2G23520) genomic-mGFP	pAY1149	This study	N/A
PLPDT2 (AT4G37100) genomic-mGFP	pAY1555	This study	N/A
pMDC123	N/A	Curtis and Grossniklaus, 2003
pMpGWB306	N/A	Ishizaki et al., 2015	N/A
pMpGWB308	N/A	Ishizaki et al., 2015	Addgene #68636
PP2AB'θ genomic-mGFP	pAY1641	This study	N/A
pR5A-ioCas9x6-ccdB_pMDC123G	geM050	This study	N/A
pR5A-ioCas9x6-ccdB_pMDC123R	geM056	This study	N/A
proMpNPT:MpNPT-mCitrine	N/A	This study	N/A
pRPS5A:BRI1-mYFP	pAY840	This study	N/A
pRPS5A:CaMRLK/MEE62-mYFP	pAY789	This study	N/A
pRPS5A:GW:mYFP:HSPter	pAY767	This study	N/A
pRPS5A:GW:mYFP:NOSter	pAY772	This study	N/A
pRPS5A:mYFP-AT3G47210	pAY1432	This study	N/A
pRPS5A:mYFP:GW:HSPter	pAY1042	This study	N/A
pRPS5A:PAT22-mYFP	pAY1383	This study	N/A
pRPS5A:PSI-LIKE3 (AT5G04550)-mYFP	pAY1162	This study	N/A
pRU295	N/A	Ursache et al., 2021	Addgene #167694
pSCR:CaMRLK/MEE62-mYFP	pAY910	This study	N/A
pSCR:CaMRLK/MEE62-TbID-GFP	pAY591	This study	N/A
pSCR:GUS-GFP-TbID-GFP	pAY991	This study	N/A
pSCR:GW:mYFP:HSPter	pAY889	This study	N/A
pSCR:IRK-TbID-GFP	pAY898	This study	N/A
pSCR:NRL16-mYFP	pAY1274	This study	N/A
pSCR:NRL2-mYFP	pAY1272	This study	N/A
pSCR:PAT22-mYFP	pAY1381	This study	N/A
pSCR:PBL35-mYFP	pAY1357	This study	N/A
PSI-LIKE1 (AT3G23160) genomic-mGFP	pAY1297	This study	N/A
PSI3 (AT5G08660) genomic-mGFP	pAY1045	This study	N/A
pUBQ10:BRI1-mCherry	pAY2121	This study	N/A
pUBQ10:GW:mCherry:HSPter	pAY1782	This study	N/A
pUBQ10:GW:mGFP:HSPter	pAY1783	This study	N/A
pUBQ10:GW:mGFP:NOSter	pAY187	This study	N/A
pUBQ10:GW:mStayGoldE138D(mSG):HSPter	pAY1826	This study	N/A
pUBQ10:GW:NOSter	pGWB401-UBQ10	Coutesy of Dr. Shoji Segami	N/A
pUBQ10:IRKI1-mCherry	pAY2017	This study	N/A
pUBQ10:MAB4-mCherry	pAY2021	This study	N/A
pUBQ10:mCherry:HSPter	pAY1890	This study	N/A
pUBQ10:MpNPT-mSG	pAY2160	This study	N/A
pUBQ10:mScarlet-HDEL	pAY2200	This study	N/A
pUBQ10:NRL16-mCherry	pAY2014	This study	N/A
pUBQ10:NRL19-mCherry	pAY2152	This study	N/A
pUBQ10:NRL2-mCherry	pAY2013	This study	N/A
pUBQ10:NRL28-mCherry	pAY2019	This study	N/A
pUBQ10:NRL28-mSG	pAY1950	This study	N/A
pUBQ10:NRL29-mCherry	pAY2020	This study	N/A
pUBQ10:PAT19-mGFP	pAY1760	This study	N/A
pUBQ10:PAT19ΔCt-1 -mGFP	pAY1764	This study	N/A
pUBQ10:PAT19ΔCt-2 -mGFP	pAY1765	This study	N/A
pUBQ10:PAT19ΔCt-3 -mGFP	pAY1766	This study	N/A
pUC119-gRNA	N/A	Li et al., 2013	Addgene #52255
pWAT235-hcoCas9x6-cc	N/A	provided by Dr. Atsushi Takeda	N/A
R4pMpGWB339	N/A	Mano et al., 2018	AP018615
RLCK-VI B1 genomic-mGFP	pAY1159	This study	N/A
SCAIL1 (AT4G40050) genomic-mGFP	pAY1787	This study	N/A
SCAR1 genomic-mGFP	pAY1152	This study	N/A
SITK1 genomic-mGFP	pAY942	This study	N/A
SITK1 genomic-mSG	pAY1868	This study	N/A
SITK2 genomic-mGFP	pAY1472	This study	N/A
SITK2 genomic-mSG	pAY1867	This study	N/A
UCHIGAWA (AT2G23700) genomic-mGFP	pAY1158	This study	N/A
pR5A-ioCas9-gNRL2-1+16-1+19-1+22-1+24-1+29-1_pMDC123G	KMd679	This study	N/A
pR5A-ioCas9-gNRL29-2+24-2+22-2+19-2+16-2+2-2_pMDC123R	KMd680	This study	N/A
