## Supplemental Table S7 for "The Lateral Protein Cluster as a Key Component of Plant Cell Polarity"

### Sheet: Sheet1
ID	Name	Sequence (5'>3')	Target sequence/purpose
135	attb2	GGGGACCACTTTGTACAAGAAAGCTGGGTC	attB2 end elongation
136	attb1	GGGGACAAGTTTGTACAAAAAAGCAGGCTTA	attB1 end elongation
1599	62mF	caccATGTTTCTAAAGTTGTTTCTTCTCTTATCTTTG	CaMRLK/MEE62 CDS
1600	62mR	TCAACGTGAAACCGTACGTATGTCTTTAAG
2512	BRI1attb1d	CAAAAAAGCAGGCTTAATGAAGACTTTTTCAAGCTTCTTTCTC	BRI1 CDS
2513	BRI1attb2d	GAAAGCTGGGTCTAATTTTCCTTCAGGAACTTCTTTTATACTC
1743	RPS5Af2	cgacggccagtgccagatccctcaacttttgattcgctatttgcagtgc	RPS5A promoter
3180	RPS5a_Rev	tgtTGATAACTCTAGggctgtggtgagagaaacagagcgtgagc
3206	HSPter_F	AGCTCGAATTTCCCCATATGAAGATGAAGATGAAATATTTGG	HSP terminator
3207	HSPter_R	ACAGCTATGACCATGtgggggtccatctttgggacc
3208	pAY772invF	CATGGTCATAGCTGTTTCCTGTGTGAAATTGTTATC	Inverse PCR of pAY772
3209	pAY772invR	GGGGAAATTCGAGCTCTAAGCCTTGTACAGC
3384	caccIRK	caccGCAACTAAAATCTGTTCAACGG	IRK ORF
3385	IRKwoStop_R	ACTTGAACCCAACTCATCTGAGCTCCC
3476	IRK_SEQ4 (InvF)	TCTGAACTTGGGAAAGAATGCGTTAGAAGG	Removal of IRK promoter by inverse PCR
3477	IRK_SEQ5 (InvR)	TTTCCCAAGTTCAGAGAATAACACAAACTGAGC
3561	pSCR_F	CGACGGCCAGTGCCAAGCTTtgccaaacagatatttgcatttg	SCR promoter
3562	pSCR_R	tgtTGATAACTCTAGAggagattgaagggttgttggtcgtgagattgc
3719	caccGUS-mGFP_F	caccATGTTACGTCCTGTAGAAAC	GUS-GFP
3720	GUS-mGFP_R	CTTGTACAGCTCGTCCATGC
4490	AT2G23700g_F	GGGGACAAGTTTGTACAAAAAAGCAGGCTTAtattgtcaaactaagtggatcggcg	UCHIGAWA genomic sequence
4491	AT2G23700g_R	GGGGACCACTTTGTACAAGAAAGCTGGGTCTCTAACAAGTTCTCTGGCTATCAAATACC
5223	AT4G15080_F2	AAAAAAGCAGGCTTAaacataaaggctttttgattggtaacacg	PAT19 genomic sequence
4497	AT4G15080g_R	GGGGACCACTTTGTACAAGAAAGCTGGGTCCTTGCGGGTACCTACAGGAGCAAACACTGGAAG
4561	SCAR1g_F	AAAAAAGCAGGCTTAgcaccattcgatggtctgatctttaatc	SCAR1/WAVE1 genomic sequence
4562	SCAR1g_R	CAAGAAAGCTGGGTCTGTGTCGCTATCGCTCCATG
4569	IRKIg_F	AAAAAAGCAGGCTTAagaacaatgatgtaaaagcc	IRKI1 genomic sequence
4570	IRKIg_R	CAAGAAAGCTGGGTCGCCCAATGACTTGTACCTGC
4571	NRL2g_F	AAAAAAGCAGGCTTAaccgcattaaaacttcaaaatg	NRL2 genomic sequence
4572	NRL2g_R	CAAGAAAGCTGGGTCCCTCTCAGAACTAATGCTCG
4573	NRL16g_F	AAAAAAGCAGGCTTAcgtccgcccctgatttagtaatg	NRL16 genomic sequence
4574	NRL16g_R	CAAGAAAGCTGGGTCTCCGAAGAAAGAGAAGCTTTTACG
4575	PAT20g_F	AAAAAAGCAGGCTTAgtcctctatcctcatcatctcc	PAT20 genomic sequence
4576	PAT20g_R	CAAGAAAGCTGGGTCCTTGATGTTAGAACCGGTTTGG
4653	AT2G23520_F	AAAAAAGCAGGCTTAgggtctgaaccattgtccaatttttc	PLPDT1 genomic sequence
4654	AT2G23520_R	CAAGAAAGCTGGGTCCGTCTCTGAATCTTCTGCTTCTTC
4793	AT5G04550_CDS_F	AAAAAAGCAGGCTTAATGGTTTCAGAGACTTGGTTTCG	PSIL3 genomic sequence
4794	AT5G04550_CDS_R	CAAGAAAGCTGGGTCGTTATCTGTGTCCAAGCATTTC
4795	AT5G08660g_F	AAAAAAGCAGGCTTAattagaccacaaatttaatgaaactgaac	PSI3 genomic sequence
4796	AT5G08660g_R	CAAGAAAGCTGGGTCGAAGCTCAAGCTACCTTCTTTTAAC
4825	NRL2_InvF	TTAGTTCTGAGAGGGACCCAGCTTTCTTGTAC	Removal of the mutation within NRL2
4826	NRL2_InvR	CCCTCTCAGAACTAATGCTCGAAGCTTTCTTATG
4827	NRL16_InvF	CTAGTAGATAGCTACATGGCAGAAGTCGCTTCTGATG	Removal of the mutation within NRL16
4828	NRL16_InvR	GTAGCTATCTACTAGATTCGCCACTTTTTTTAACG
5075	PAT22_F	AAAAAAGCAGGCTTA taattgcttccattacccacagttcac	PAT22 genomic sequence
5076	PAT22_R	CAAGAAAGCTGGGTC TCTTGATTTGTGGATGTTTCTAGAAGGAACC
5242	RLCK-VI_B1_F1	AAAAAAGCAGGCTTAaaaagatttacaaaggttttactaatatttac	RLCK VI B1 genomic sequence
5243	RLCK-VI_B1_R1	CAAGAAAGCTGGGTCTCGGCCGTACACATGATCATCATCTTCAAAC
5261	NRL2_Inverse_F	tcgctagaATGGCTTGCATGAAGCTGGGATC	Removal of NRL2 promoter region
5262	NRL2_Inverse_R	AAGCCATtctagcgatttaaactaaactgttttc
5263	NRL16_Inverse_F	gtccgccATGTCACCTGTTGCTAAAGTCTC	Removal of NRL16 promoter region
5264	NRL16_Inverse_R	GGTGACATggcggacgTAAGCCTGCTTTTTTGTAC
5332	NRL22_F	AAAAAAGCAGGCTTActtttcctcaaataatttctttc	NRL22 genomic sequence
5333	NRL22_R	CAAGAAAGCTGGGTCAATTGCTGGTGTTGCTTGATCCTTTGG
5334	NRL24_F	AAAAAAGCAGGCTTAgtctatatgtttaaatttagtgttc	NRL24 genomic sequence
5335	NRL24_R	CAAGAAAGCTGGGTCATTTTTGGTTTCAGGAATCACTAG
5336	NRL29_F	AAAAAAGCAGGCTTAggctatctagctaattagtcatgg	NRL29 genomic sequence
5337	NRL29_R	CAAGAAAGCTGGGTCAGACCGTCGTGATCTATGATCAACC
5338	NRL19_F	AAAAAAGCAGGCTTActtcttcaaagttcaactgctgcaatg	NRL19 genomic sequence
5339	NRL19_R	CAAGAAAGCTGGGTCACTAAGAAAACGTCGTGATCTTCTATCG
5667	PAT22_ORF_F	AAAAAAGCAGGCTTAATGAGGAAACATGGATGGCAGC	PAT22 ORF sequence
5668	PAT22_ORF_R	CAAGAAAGCTGGGTCTCTTGATTTGTGGATGTTTCTAGAAGGAACC
6027	AT1G62950g_F2	AAAAAAGCAGGCTTAtacttctgttttatgtc	SITK2 genomic sequence
6028	AT1G62950g_R2	CAAGAAAGCTGGGTCTGATTCCATTCCATTTCTG
6031	AT1G12460g_F2	AAAAAAGCAGGCTTActcttttcaccatgaccacaac	SITK1 genomic sequence
6032	AT1G12460g_R2	CAAGAAAGCTGGGTCTGATCCAAATCCATTTCTG
6122	PAT19_ORF_F	AAAAAAGCAGGCTTAATGGTGAGGAAACATGGTTGG	PAT19 ORF amplification (used with #4497)
6320	AT4G37100_F2	AAAAAAGCAGGCTTAtgcaaaatttgtgttacatgactacatcaacc	PLPDT2 genomic sequence
6125	AT4G37100_R	CAAGAAAGCTGGGTCCGTCTCTGAATTCTCTGCTTCTTCTTCTTC
6531	AT1G13460_F	AAAAAAGCAGGCTTAgtctagagatttggttttggataagg	PP2A B'θ genomic sequence
6532	AT1G13460_R	CAAGAAAGCTGGGTCCAATGAACTCTTTTGCTTTTGATTAC
6559	MSL4_F	AAAAAAGCAGGCTTAcaatctcccctaattggaaaacatgg	MSL4 genomic sequence
6560	MSL4_R	CAAGAAAGCTGGGTCAACACTGCGTTGTTGATTCCAG
6740	PAT19_dCt1-2-3_InvF	GACCCAGCTTTCTTGTACAAAGTTGGCATTATAAG	PAT19 C-tail trunction
6741	PAT19_dCt1_InvR	CAAGAAAGCTGGGTCAACCATCCGAGGATCCAAATGAGGAATC
6742	PAT19_dCt2_InvR	CAAGAAAGCTGGGTCGAATCTGGTTCTTGGCTCAGATGTTG
6743	PAT19_dCt3_InvR	CAAGAAAGCTGGGTCTCCTTGCTGCTGCTGCGTAGGAGGTGG
6934	CKL7_F	AAAAAAGCAGGCTTAgaatccgataacttttatcacacatg	CKL7 genomic sequence
6935	CKL7_R	CAAGAAAGCTGGGTCTTTCCGAAGAGAGAGAAG
6948	AT4G40050_F	AAAAAAGCAGGCTTAaaactaaaacatgtccaaagtagaggtac	SCAIL1 genomic sequence
6949	AT4G40050_R	CAAGAAAGCTGGGTCTGTGTTGGTGAAGTGGAAAGATTTGG
7389	IRKI_F	AAAAAAGCAGGCTTAATGGCTTCTTCTGAAACAAGAATG	IRKI1 ORF sequence
7390	IRKI_R	CAAGAAAGCTGGGTCGCCCAATGACTTGTACCTGCAAAGAAC
7391	NRL19_F	AAAAAAGCAGGCTTAATGGCTAACTCCAAGAAGCAAGC	NRL19 ORF sequence
7392	NRL19_R2	CAAGAAAGCTGGGTCACTAAGAAAACGTCGTGATCTTCTATCGACC
7393	NRL28_F	AAAAAAGCAGGCTTAATGGACAAGCATCATCATCAACATCTTTTATTAC	NRL28 ORF sequence
7394	NRL28_R	CAAGAAAGCTGGGTCATCTGTGCTTGCGCAAGTTCTCTCC
7395	NRL29_F	AAAAAAGCAGGCTTAATGGCGTCAGAGAAATCTACCTCCAAGG	NRL29 ORF sequence
7396	NRL29_R	CAAGAAAGCTGGGTCAGACCGTCGTGATCTATGATCAAC
7515	pGBKT7-pGADT7-NRL2_F	GTGAATTCATGGCGTGCATGAAGCTTGG	pGBKT7/NRL2
7516	pGBKT7-pGADT7-NRL2_R	ATGGATCCtaGCGCTCAGAAGAAATCGAAGAAGC
7571	pGBKT7-PAT19Ct_F2	GTGAATTCCCATCAACCGTAGATCCAGATGCAGC	pGBKT7/PAT19 C-tail
7518	pGBKT7-PAT19Ct_R	ATGGATCCtaCTTGCGGGTACCTACAGG
7758	pGADT7-NRL2_F	CCATGGAGGCCAGTGggATGGCGTGCATGAAGCT	pGADT7/NRL2
7759	pGADT7-NRL2_R	CGAGCTCGATGGATCtaGCGCTCAGAAGAAATCGAAGAAG
7519	pGADT7-NRL16_F	GTGAATTCATGTCACCTGTTGCTAAAGTCTC	pGADT7/NRL16
7520	pGADT7-NRL16_R	ATGGATCCtaTCCGAAGAAAGAGAAGCTTTTAC
7521	pGADT7-NRL19_F	GTGAATTCATGGCTAACTCCAAGAAGCAAG	pGADT7/NRL19
7522	pGADT7-NRL19_R	ATGGATCCtaACTAAGAAAACGTCGTGATCTTCTATC
7527	pGADT7-NRL28_F	GTGAATTCATGGACAAGCATCATCATCAACATC	pGADT7/NRL28
7528	pGADT7-NRL28_R	ATGGATCCtaATCTGTGCTTGCGCAAGTTCTCTCC
7529	pGADT7-NRL29_F	GTGAATTCATGGCGTCAGAGAAATCTACCTCC	pGADT7/NRL29
7530	pGADT7-NRL29_R	ATGGATCCtaAGACCGTCGTGATCTATGAT
7531	pGADT7-MAB4_F	GTGAATTCATGAAGTTCATGAAGCTAGGGTCTAAGC	pGADT7/MAB4
7532	pGADT7-MAB4_R	ATGGATCCtaCGATATCGAATGTCTGCGGCGTCG
7537	pGADT7-LPK_F	GTGAATTCATGGAAGGTAAATCTCCAGACC	pGADT7/SICK
7538	pGADT7-LPK_R	ATGGATCCtaGCCTGAAGATTCAATTTCTTTCCC
7539	pGADT7-IRK-KD_F	GTGAATTCTCAAGATCAGCAGTACCGCTCACGTTC	pGADT7/IRK Kinase Domain (KD)
7540	pGADT7-IRK-KD_R	ATGGATCCtaACTTGAACCCAACTCATCTGAGC
7541	pGADT7-IRK-LIKE1-KD_F	GTGAATTCTTGAACCTTAGAGCTCGTAAAAGAC	pGADT7/SICK2 Kinase Domain (KD)
7542	pGADT7-IRK-LIKE1-KD_R	ATGGATCCtaTGATTCCATTCCATTTCTG
451	LBb1.3	ATTTTGCCGATTTCGGAAC	LB primer for nrl2-1, nrl2-2, nrl16-1, nrl16-2, and nrl29-1
605	GABI-o8474	ATAATAACGCTGCGGACATCTACATTTT	LB primer for nrl19-1
5123	SALK_209978_LP	TTCCAACCAAGTTTTTCGTTG	LP for nrl2-1
5124	SALK_209978_RP	CTTCAGCTTAAAACCGAACCC	RP for nrl2-1
5121	SALKseq_111979.1 _LP	TGGGACAGATCAGATTATGCC	LP for nrl2-2
5122	SALKseq_111979.1 _RP	TAACTGGACATTTGAACCGTG	RP for nrl2-2
5119	SALK_040283_LP	TTCCTTGTGAGATGTGAAAGTTTC	LP for nrl16-1
5120	SALK_040283_RP	CAACACCGGACTAGAGCTTTG	RP for nrl16-1
5117	SALK_143045_LP	TTCTGTGAGTGGAATTGGGTC	LP for nrl16-2
5118	SALK_143045_RP	CAACACCGGACTAGAGCTTTG	RP for nrl16-2
6594	GABI_860B06_LP	TAACAAGTCCATCAGGGTGTG	LP for nrl19-1
6595	GABI_860B06_RP	CTGCGACGACTACGAGATCTC	RP for nrl19-1
6600	SALK_002904_LP	TGATTGCGGTTCGTAATAAGC	LP for nrl29-1
6601	SALK_002904_RP	ATGCAGGTTTTGTACGACTGG	RP for nrl29-1
6974	MpNPT_F	AAAAAAGCAGGCTTAATGGCTTGCATGAAATTGGGGTCC	MpNPT CDS
7431	MpNPT_R2	CAAGAAAGCTGGGTCAGACACGGACATACTCCG
7707	pAY1963_InvF	AAGCAGGCTTAATGGATCGAAGTCGAGCAGATG	MpNPT entry clone (correction of DNA sequence)
7708	pAY1963_InvR	CCATTAAGCCTGCTTTTTTGTACAAAGTTGG
6037	NRL2_check_F	GCTCTCTAGAAGTGGAGTCATGG	Amplification of the genome-edited region within NRL2
6038	NRL2_check_R	CTCTCTTTCTGTTTCCGCCAACC
6039	NRL16_check_F	GTTGTTGATGATGTGAAGTTCC	Amplification of the genome-edited region within NRL16
6040	NRL16_check_R	TGAAAGCAACACGAAGGAGACC
6041	NRL19_check_F	TCAGAGTTCGTCTTCACTAACG	Amplification of the genome-edited region within NRL19
6042	NRL19_check_R	ATCTTCTATCGACCATCGTTGC
6043	NRL22_check_F	TTTCCATCGTGAAGGCCAAACC	Amplification of the genome-edited region within NRL22
6044	NRL22_check_R	TTTCAGAGTATCCCATGTTTG
6045	NRL24_check_F	CCCTGGAGAAATCATGCGAACC	Amplification of the genome-edited region within NRL24
6046	NRL24_check_R	CGCTTGTGTCATTGTTTTCCTCC
6047	NRL29_check_F	GCGTCAGAGAAATCTACCTCC	Amplification of the genome-edited region within NRL29
6048	NRL29_check_R	GTTGAGGTATGAGTAGCTAGG
6049	NRL2_check_SEQ	ATACTAGTTCAGACTGGTGG	Sanger sequencing of the genome-edited site of NRL2
6050	NRL16_check_SEQ	AATGTGGAAAGCTAGCAAGG	Sanger sequencing of the genome-edited site of NRL16
6051	NRL19_check_SEQ	AAGCTTGTGAATCAGTCTCG	Sanger sequencing of the genome-edited site of NRL19
6052	NRL22_check_SEQ	AGACATGAAGTTTCATCTCC	Sanger sequencing of the genome-edited site of NRL22
6053	NRL24_check_SEQ	CCTCTCGCTGAAGAGCTTC	Sanger sequencing of the genome-edited site of NRL24
6054	NRL29_check_SEQ	TGACATGACATTCCATCTCC	Sanger sequencing of the genome-edited site of NRL29
3967	caccAT3G47210_F	caccATGGCAGAGAAGACCGAGATATTTTCATCACC	AT3G47210 ORF sequence
3968	AT3G47210_R	GAATCGATAAATTGGACGAAAGCGCAATGC
5544	AT3G47210+Stop_F	ATTTATCGATTCTGAGTAgagctATATGAAGATGAAGATG	Stop codon insertion into pAY1021
5545	AT3G47210+Stop_R	TCAGAATCGATAAATTGGACGAAAGCGCAATGC
4256	mYFP-GW_F	gccCTAGAGTTATCAactctagaatgagcatggtgagcaagggcgagg	mYFP-GW cassette sequence
4257	mYFP-GW_R	GGGGAAATTCGAGCTaccactttgtacaagaaagctgaacg
4258	pAY767_invF	AGCTCGAATTTCCCCATATGAAGATGAAGATG	Inverse PCR of pAY767
4259	pAY767_invR	TGATAACTCTAGggctgtggtgagagaaacagagc
-	MpNPT_Crispr1For	GCACCCAGCCTCTCGTAGGCCTGAAAGCATCGCGTTTTAGAGCTAGAA	Construction of CRISPR/Cas9 gRNA for MpNPT
-	MpNPT_Crispr1Rev	TTCTAGCTCTAAAACGCGATGCTTTCAGGCCTACGAGAGGCTGGGTGC
-	MpNPT_CrisprcheckFor	AAGACTCTGTTCGAGCGCTC	Amplification of the genome-edited region within MpNPT and Sanger sequencing
-	MpNPT_CrisprcheckRev	CGCTGAACGCACTCAATGTC
-	pENMpNPTFor	GCCGCCCCCTTCACATGGCTTGCATGAAATTGGGGTCCAAGGC	MpNPT genomic sequence
-	pENMpNPTnsRev	GGCGCGCCCACCCTTAGACACGGACATACTCCGACTGTGTC
-	proMpNPT_For	AACTTTGTATAGAAAAGTTGTAACAGAAGTGGCCTCATTGAATATTTTTGG	MpNPT promoter sequence
-	proMpNPT_Rev	GTTCAACTTTTTTGTACaaacttgTTCCGCTGTGAATTCCTTTGGATATTTCTAAAC
KMol463	pVS1-oriV_BsaI-20b_F	GTACGTGCTATCCACAGGAAACAGACCTTTTCGACCTTTTTC	Construction of CRISPR/Cas9 vectors
KMol464	pVS1-RepA_NheI+20b_R	CGGAGTACATCGAGATCGAG
KMol478	KMd226toKMd271_F2	GCCATTCAGGCTATAGGGCGAATTGGGTAC	Construction of CRISPR/Cas9 vectors
KMol479	KMd226toKMd271_R2	CGCAAACCGCCTGCGCAATTAACCCTCAC
KMol480	KMd271toKMd226_F2	CAATTCGCCCTATAGCCTGAATGGCGAATG	Construction of CRISPR/Cas9 vectors
KMol481	KMd271toKMd226_R2	TTAATTGCGCAGGCGGTTTGCGTATTG
KMol493	RedSeedtoLibrary_F	GGACTATGGAATATGATTAAAGATATTCGAGCTCGGTACC	Construction of CRISPR/Cas9 vectors
KMol494	RedSeedtoLibrary_R	CCGGGGGTCTCAATAGTCTAGAAACCAAATTAACATAGGG
KMol1049	NLS-CAS9io_F_toKMd306	CAAAGACGATGACGATAAGACTAGTATGGCTTCTAGCCCACC	Construction of CRISPR/Cas9 vectors
KMol1050	NLS-CAS9io_R_toKMd306	TCATCTTCATATGAATTCCTCAGGATCCTCAGACTTTACGCTTCTT
KMol1493	NRL2_gRNA1_F	ATTGGGGACAGATCAGATTATGCC	Construction of CRISPR/Cas9 vectors
KMol1494	NRL2_gRNA1_R	AAACGGCATAATCTGATCTGTCCC
KMol1495	NRL16_gRNA1_F	ATTGGGTACATTGCAGAGTCCAGG	Construction of CRISPR/Cas9 vectors
KMol1496	NRL16_gRNA1_R	AAACCCTGGACTCTGCAATGTACC
KMol1497	NRL19_gRNA1_F	ATTGGGTTGGCCAATAAACAACGG	Construction of CRISPR/Cas9 vectors
KMol1498	NRL19_gRNA1_R	AAACCCGTTGTTTATTGGCCAACC
KMol1499	NRL22_gRNA1_F	ATTGCTAGAAGTGGGCTTCTTGAG	Construction of CRISPR/Cas9 vectors
KMol1500	NRL22_gRNA1_R	AAACCTCAAGAAGCCCACTTCTAG
KMol1501	NRL24_gRNA1_F	ATTGGTAGTAGTAGTGGTTCCTTC	Construction of CRISPR/Cas9 vectors
KMol1502	NRL24_gRNA1_R	AAACGAAGGAACCACTACTACTAC
KMol1503	NRL29_gRNA1_F	ATTGTATTACAGTTATCAGCGCCA	Construction of CRISPR/Cas9 vectors
KMol1504	NRL29_gRNA1_R	AAACTGGCGCTGATAACTGTAATA
KMol1505	NRL29_gRNA2_F	ATTGGCAACTTATACCCGGCGGCG	Construction of CRISPR/Cas9 vectors
KMol1506	NRL29_gRNA2_R	AAACCGCCGCCGGGTATAAGTTGC
KMol1507	NRL24_gRNA2_F	ATTGGATAGACGGCTACTTAGCAG	Construction of CRISPR/Cas9 vectors
KMol1508	NRL24_gRNA2_R	AAACCTGCTAAGTAGCCGTCTATC
KMol1509	NRL22_gRNA2_F	ATTGCTTGAGATGACTGATAACTA	Construction of CRISPR/Cas9 vectors
KMol1510	NRL22_gRNA2_R	AAACTAGTTATCAGTCATCTCAAG
KMol1511	NRL19_gRNA2_F	ATTGTCAACGCCTCCGAGAATTGC	Construction of CRISPR/Cas9 vectors
KMol1512	NRL19_gRNA2_R	AAACGCAATTCTCGGAGGCGTTGA
KMol1513	NRL16_gRNA2_F	ATTGGTCCTTGAAGAGTTCCCTGG	Construction of CRISPR/Cas9 vectors
KMol1514	NRL16_gRNA2_R	AAACCCAGGGAACTCTTCAAGGAC
KMol1515	NRL2_gRNA2_F	ATTGCCTGGCTTAAAAAGACGACG	Construction of CRISPR/Cas9 vectors
KMol1516	NRL2_gRNA2_R	AAACCGTCGTCTTTTTAAGCCAGG
-	pBS-dBsa-F	TACCGCGAGAGCCACGCTCAC	Construction of CRISPR/Cas9 vectors
-	pBS-dBsa-R	GTGAGCGTGGCTCTCGCGGTA
